# A nematode-specific gene underlies bleomycin-response variation in *Caenorhabditis elegans*

**DOI:** 10.1101/565218

**Authors:** Shannon C. Brady, Stefan Zdraljevic, Karol W. Bisaga, Robyn E. Tanny, Daniel E. Cook, Daehan Lee, Ye Wang, Erik C. Andersen

**Author notes:** **Corresponding author:** Erik C. Andersen, Department of Molecular Biosciences, Northwestern University, 4115 Pancoe NSUHS Life Sciences Pavilion, 2205 Tech Drive, Evanston, IL 60208.

## Abstract

Bleomycin is a powerful chemotherapeutic drug used to treat a variety of cancers. However, individual patients vary in their responses to bleomycin. The identification of genetic differences that underlie this response variation could improve treatment outcomes by tailoring bleomycin dosages to each patient. We used the model organism *Caenorhabditis elegans* to identify genetic determinants of bleomycin-response differences by performing linkage mapping on recombinants derived from a cross between the laboratory strain (N2) and a wild strain (CB4856). This approach identified a small genomic region on chromosome V that underlies bleomycin-response variation. Using near-isogenic lines and strains with CRISPR-Cas9 mediated deletions and allele replacements, we discovered that a novel nematode-specific gene (*scb-1*) is required for bleomycin resistance. Although the mechanism by which this gene causes variation in bleomycin responses is unknown, we suggest that a rare variant present in the CB4856 strain might cause differences in the potential stress-response function of *scb-1* between the N2 and CB4856 strains, thereby leading to differences in bleomycin resistance.

**Article summary:** We performed linkage mapping on a panel of recombinant lines generated between two genetically divergent strains of *Caenorhabditis elegans* and identified a bleomycin-response QTL. We generated CRISPR-Cas9 deletions and reciprocal allele-replacement strains for all six candidate genes across the QTL confidence interval. Deletions of one gene, *H19N07.3*, caused increased bleomycin sensitivity in both divergent genetic backgrounds. This gene might act in stress responses and detoxification in nematodes. We further compared our linkage mapping to a genome-wide association mapping and showed that a rare expression variant in the CB4856 strain likely underlies bleomycin-response differences.
