## Supplementary material for "A nematode-specific gene underlies bleomycin-response variation in *Caenorhabditis elegans*": File S18

trait	strain	phenotype
bleomycin_median.EXT	AB1	62.8273806495253
bleomycin_median.EXT	CB4852	55.5851028815715
bleomycin_median.EXT	CB4854	-2.81112477124658
bleomycin_median.EXT	CB4856	19.0388293092054
bleomycin_median.EXT	CB4858	-4.9054990501505
bleomycin_median.EXT	CB4932	-60.5877087392026
bleomycin_median.EXT	CX11262	104.502880072649
bleomycin_median.EXT	CX11264	-10.1509513139523
bleomycin_median.EXT	CX11271	-18.4299733872857
bleomycin_median.EXT	CX11276	-14.1328190475108
bleomycin_median.EXT	CX11285	-55.8412773089608
bleomycin_median.EXT	CX11292	75.5915105516192
bleomycin_median.EXT	CX11307	-100.42547115121
bleomycin_median.EXT	CX11314	47.0360230085929
bleomycin_median.EXT	CX11315	NA
bleomycin_median.EXT	DL200	58.4842024343563
bleomycin_median.EXT	DL226	NA
bleomycin_median.EXT	DL238	3.22171556881689
bleomycin_median.EXT	ED3005	27.1019533856918
bleomycin_median.EXT	ED3011	63.1756916934228
bleomycin_median.EXT	ED3012	-96.1347773803917
bleomycin_median.EXT	ED3017	-0.911111651375706
bleomycin_median.EXT	ED3040	22.8736542218914
bleomycin_median.EXT	ED3046	41.5387764102966
bleomycin_median.EXT	ED3048	43.4709532996712
bleomycin_median.EXT	ED3049	-34.3574512425214
bleomycin_median.EXT	ED3052	-81.7544739641623
bleomycin_median.EXT	ED3073	25.489696537318
bleomycin_median.EXT	ED3077	-3.34616044071722
bleomycin_median.EXT	EG4347	-7.26601446293847
bleomycin_median.EXT	EG4349	-21.1499065481575
bleomycin_median.EXT	EG4724	-23.0318530009412
bleomycin_median.EXT	EG4725	85.1992524634716
bleomycin_median.EXT	EG4946	157.866083287786
bleomycin_median.EXT	JT11398	NA
bleomycin_median.EXT	JU1088	-40.8593439760479
bleomycin_median.EXT	JU1172	31.6962620652416
bleomycin_median.EXT	JU1200	-103.19410328938
bleomycin_median.EXT	JU1212	-121.251851761167
bleomycin_median.EXT	JU1213	-67.0007212967866
bleomycin_median.EXT	JU1242	71.5228394732622
bleomycin_median.EXT	JU1246	88.1416224899469
bleomycin_median.EXT	JU1395	25.9567905979002
bleomycin_median.EXT	JU1400	NA
bleomycin_median.EXT	JU1409	19.2858717106525
bleomycin_median.EXT	JU1440	-3.6139573116008
bleomycin_median.EXT	JU1491	46.0698425150968
bleomycin_median.EXT	JU1530	41.4641774343883
bleomycin_median.EXT	JU1568	-63.4998077297006
bleomycin_median.EXT	JU1580	-91.4131884825197
bleomycin_median.EXT	JU1581	45.667207192231
bleomycin_median.EXT	JU1586	NA
bleomycin_median.EXT	JU1652	39.559530879733
bleomycin_median.EXT	JU1896	-29.8197933700559
bleomycin_median.EXT	JU258	44.9830920692071
bleomycin_median.EXT	JU310	64.6322900210236
bleomycin_median.EXT	JU311	16.6614633922973
bleomycin_median.EXT	JU323	-99.1941032893796
bleomycin_median.EXT	JU346	-46.6914810863846
bleomycin_median.EXT	JU360	105.407102643438
bleomycin_median.EXT	JU367	92.11233062041
bleomycin_median.EXT	JU393	50.7482667370958
bleomycin_median.EXT	JU394	-73.6254322110226
bleomycin_median.EXT	JU397	69.9492852631488
bleomycin_median.EXT	JU406	-38.127324944549
bleomycin_median.EXT	JU440	-108.19606162226
bleomycin_median.EXT	JU561	31.768902708269
bleomycin_median.EXT	JU642	68.3915367913609
bleomycin_median.EXT	JU751	27.5161292073337
bleomycin_median.EXT	JU774	39.1227078551282
bleomycin_median.EXT	JU775	-2.23378509408029
bleomycin_median.EXT	JU778	104.561358013905
bleomycin_median.EXT	JU782	40.1217286886878
bleomycin_median.EXT	JU792	20.5407220427318
bleomycin_median.EXT	JU830	10.6217942880422
bleomycin_median.EXT	JU847	-25.9715479255128
bleomycin_median.EXT	KR314	82.0888883486243
bleomycin_median.EXT	LKC34	-95.6990520204904
bleomycin_median.EXT	LSJ1	NA
bleomycin_median.EXT	MY1	NA
bleomycin_median.EXT	MY10	-85.9084238490264
bleomycin_median.EXT	MY16	-111.153757614564
bleomycin_median.EXT	MY18	-85.2216336240988
bleomycin_median.EXT	MY23	-46.4960222626477
bleomycin_median.EXT	N2	-129.646186680459
bleomycin_median.EXT	PB303	-24.3575168418758
bleomycin_median.EXT	PS2025	8.96057606495305
bleomycin_median.EXT	PX179	-85.1791455187856
bleomycin_median.EXT	QX1233	-86.4745383237429
bleomycin_median.EXT	RC301	-39.4839363920207
bleomycin_median.EXT	WN2002	NA
