## Supplementary material for "A nematode-specific gene underlies bleomycin-response variation in *Caenorhabditis elegans*": File S16

target_id	sample	est_counts	tpm	eff_len	len	condition
H19N07.3a.2	EA-1_S1_L003_R1_001	278.324962331582	18.5254467406553	445.999929321343	695	N2
H19N07.3a.2	EA-2_S2_L003_R1_001	370.646432999429	24.5868266677963	445.999929321343	695	N2
H19N07.3a.2	EA-3r_S3_L003_R1_001	351.785104195165	23.7462407015721	445.999929321343	695	N2
H19N07.3a.2	EA-4r_S4_L003_R1_001	448.805004745446	30.3992538092454	445.999929321343	695	CB4856
H19N07.3a.2	EA-5_S5_L003_R1_001	409.511901099025	27.850679399353	445.999929321343	695	CB4856
H19N07.3a.2	EA-6_S6_L003_R1_001	333.644699873813	22.5514870082307	445.999929321343	695	CB4856
