## Supplementary material for "A nematode-specific gene underlies bleomycin-response variation in *Caenorhabditis elegans*": File S11

CHROM	POS	strain	REF	ALT	GT	effect	impact	gene_name	gene_id	feature_id	exon_intron_rank	nt_change	aa_change
V	11041158	CB4856	C	T	ALT	missense_variant	MODERATE	C45B11.8	WBGene00077699	C45B11.8	2/3	c.158C>T	p.Ala53Val
V	11045083	CB4856	G	C	ALT	missense_variant	MODERATE	C45B11.6	WBGene00045379	C45B11.6	3/4	c.817G>C	p.Gly273Arg
V	11128895	CB4856	C	T	ALT	missense_variant	MODERATE	jmjd-5	WBGene00007387	C06H2.3	7/9	c.1012C>T	p.Pro338Ser
V	11157106	CB4856	T	C	ALT	missense_variant	MODERATE	srg-42	WBGene00005199	T19C4.9	5/5	c.878A>G	p.Gln293Arg
V	11183443	CB4856	A	T	ALT	missense_variant	MODERATE	cnc-10	WBGene00012152	VK10D6R.1	2/2	c.157A>T	p.Asn53Tyr
