## Supplementary material for "A nematode-specific gene underlies bleomycin-response variation in *Caenorhabditis elegans*": File S10

gene	chr	strand	txstart	txend	codingstart	codingend	numexons	exonstarts	exonends	wbgene	type
T04C12.6.3	V	+	11081051	11082497	11081072	11082303	3	11081051,11081310,11082143,	11081262,11082091,11082497,	WBGene00000063	Coding
T04C12.5.1	V	-	11076736	11078154	11076899	11078127	3	11076736,11077111,11077937,	11077059,11077892,11078154,	WBGene00000064	Coding
T04C12.4.1	V	-	11071683	11073264	11072011	11073243	3	11071683,11072224,11073053,	11072171,11073005,11073264,	WBGene00000065	Coding
C45B11.3.2	V	-	11045695	11046895	11045749	11046819	3	11045695,11046577,11046793,	11046433,11046749,11046895,	WBGene00000981	Coding
T19C4.6b	V	-	11174566	11176685	11174566	11176685	7	11174566,11174929,11175144,11175937,11176151,11176268,11176680,	11174757,11175089,11175403,11176024,11176225,11176410,11176685,	WBGene00001663	Coding
C13G3.2	V	-	11021061	11022874	11021118	11022874	5	11021061,11021430,11021555,11021690,11022807,	11021389,11021512,11021647,11021811,11022874,	WBGene00001991	Coding
T19C4.7	V	+	11147343	11147810	11147356	11147629	3	11147343,11147477,11147805,	11147429,11147738,11147810,	WBGene00003771	Coding
T19C4.8	V	-	11152574	11155653	11152574	11155653	5	11152574,11153117,11153356,11153526,11155284,	11152676,11153305,11153480,11153664,11155653,	WBGene00005195	Coding
T19C4.2	V	-	11151338	11152430	11151338	11152430	4	11151338,11151517,11151757,11151935,	11151470,11151705,11151884,11152430,	WBGene00005196	Coding
T19C4.4	V	-	11163205	11164575	11163205	11164575	5	11163205,11163348,11163738,11163929,11164328,	11163295,11163660,11163876,11164057,11164575,	WBGene00005197	Coding
T19C4.3	V	-	11160451	11161891	11160451	11161891	5	11160451,11160590,11161062,11161249,11161647,	11160535,11160902,11161200,11161377,11161891,	WBGene00005198	Coding
T19C4.9	V	-	11157089	11158706	11157089	11158706	5	11157089,11157283,11157630,11157814,11158462,	11157167,11157589,11157768,11157942,11158706,	WBGene00005199	Coding
C45B11.4	V	-	11047226	11048744	11047226	11048744	4	11047226,11047721,11047957,11048526,	11047676,11047912,11048103,11048744,	WBGene00005295	Coding
T04C12.2b	V	-	11055305	11057143	11055305	11057143	5	11055305,11055804,11056327,11056565,11057033,	11055409,11056246,11056518,11056711,11057143,	WBGene00005296	Coding
C45B11.1b	V	-	11036467	11039425	11036753	11039401	6	11036467,11037486,11037834,11038598,11039027,11039275,	11036972,11037790,11038241,11038980,11039152,11039425,	WBGene00006443	Coding
C06H2.1	V	-	11122760	11123867	11123113	11123865	4	11122760,11123193,11123412,11123810,	11123149,11123367,11123723,11123867,	WBGene00007385	Coding
C06H2.2	V	+	11125221	11127278	11125263	11126880	5	11125221,11125348,11125806,11126363,11126787,	11125302,11125401,11126314,11126741,11127278,	WBGene00007386	Coding
C06H2.3	V	+	11127496	11130085	11127496	11130033	9	11127496,11127694,11127851,11128029,11128179,11128390,11128732,11129217,11129868,	11127647,11127774,11127982,11128134,11128270,11128681,11129173,11129499,11130085,	WBGene00007387	Coding
C06H2.4	V	+	11141497	11143063	11141497	11143063	5	11141497,11141853,11142225,11142712,11142901,	11141810,11142154,11142669,11142854,11143063,	WBGene00007388	Coding
C06H2.5a	V	+	11138953	11140323	11138953	11140323	4	11138953,11139345,11139726,11140309,	11139060,11139682,11139901,11140323,	WBGene00007389	Coding
C06H2.6b	V	+	11124723	11124858	11124723	11124858	1	11124723,	11124858,	WBGene00007390	Coding
C06H2.7b	V	-	11143058	11144758	11143301	11144758	5	11143058,11143697,11144044,11144223,11144692,	11143646,11143997,11144179,11144433,11144758,	WBGene00007391	Coding
C13G3.3a	V	-	11027170	11029387	11027512	11029382	5	11027170,11027712,11028817,11029177,11029321,	11027656,11028774,11029131,11029270,11029387,	WBGene00007554	Coding
C45B11.2	V	+	11042816	11043855	11042816	11043855	4	11042816,11042934,11043569,11043770,	11042836,11043518,11043723,11043855,	WBGene00008105	Coding
C45B11.5	V	+	11041823	11042301	11041823	11042301	4	11041823,11041934,11042072,11042268,	11041892,11042022,11042224,11042301,	WBGene00008106	Coding
H19N07.1b	V	-	11110112	11110614	11110447	11110576	1	11110112,	11110614,	WBGene00010405	Coding
H19N07.2i	V	+	11113913	11118820	11114043	11118153	10	11113913,11114300,11114787,11115420,11116426,11116588,11117430,11117598,11117891,11118073,	11114255,11114645,11115254,11116382,11116544,11117381,11117545,11117844,11117964,11118820,	WBGene00010406	Coding
H19N07.3a.2	V	-	11118762	11119705	11118950	11119705	4	11118762,11119258,11119474,11119626,	11119130,11119403,11119577,11119705,	WBGene00010407	Coding
H19N07.4a.2	V	-	11119808	11122579	11120129	11122468	7	11119808,11120311,11121211,11121869,11122144,11122295,11122453,	11120254,11121164,11121309,11122053,11122247,11122408,11122579,	WBGene00010408	Coding
K10D6.1	V	+	11191282	11193618	11191282	11193336	8	11191282,11191610,11191749,11191894,11192276,11192376,11192750,11193258,	11191502,11191690,11191842,11191971,11192325,11192702,11193201,11193618,	WBGene00010741	Coding
K10D6.2d	V	-	11194272	11196004	11194272	11195999	5	11194272,11194573,11194773,11195032,11195765,	11194342,11194627,11194984,11195258,11196004,	WBGene00010742	Coding
K10D6.3a	V	+	11200664	11201444	11200664	11201392	4	11200664,11200934,11201069,11201203,	11200693,11201025,11201153,11201444,	WBGene00010743	Coding
K10D6.4b	V	+	11201904	11216776	11201924	11216365	7	11201904,11211779,11214942,11215197,11215512,11215750,11216092,	11202066,11211853,11215098,11215260,11215699,11215956,11216776,	WBGene00010744	Coding
T04C12.1	V	-	11058648	11059264	11058693	11059260	2	11058648,11059085,	11058821,11059264,	WBGene00011427	Coding
T04C12.3.2	V	-	11064953	11065634	11065253	11065611	3	11064953,11065423,11065531,	11065341,11065486,11065634,	WBGene00011428	Coding
T04C12.7	V	+	11054126	11055247	11054136	11055081	3	11054126,11054344,11054733,	11054227,11054514,11055247,	WBGene00011429	Coding
T04C12.8.1	V	-	11068168	11069336	11068309	11069336	2	11068168,11069257,	11068464,11069336,	WBGene00011430	Coding
T19C4.1	V	+	11149706	11151319	11149706	11151244	4	11149706,11150440,11150725,11150987,	11150324,11150623,11150942,11151319,	WBGene00011838	Coding
T19C4.5b	V	+	11172566	11174349	11173036	11174349	5	11172566,11173355,11173663,11173814,11174068,	11173153,11173450,11173763,11174019,11174349,	WBGene00011839	Coding
VK10D6R.1	V	+	11183238	11183639	11183238	11183556	2	11183238,11183353,	11183305,11183639,	WBGene00012152	Coding
Y42A5A.1	V	+	11088153	11097978	11088153	11097621	19	11088153,11089126,11089658,11089864,11090516,11090721,11090883,11093938,11094033,11094468,11094829,11095029,11096241,11096380,11096515,11096704,11096925,11097114,11097459,	11088190,11089610,11089821,11090022,11090675,11090833,11091004,11093986,11094257,11094737,11094983,11095371,11096331,11096469,11096656,11096872,11097060,11097196,11097978,	WBGene00012776	Coding
Y42A5A.2c.1	V	-	11091013	11093582	11091090	11092561	7	11091013,11091514,11092134,11092328,11092528,11092869,11093256,	11091471,11092087,11092273,11092483,11092653,11093036,11093582,	WBGene00012777	Coding
Y42A5A.3	V	-	11095498	11096098	11095527	11095966	3	11095498,11095684,11095804,	11095636,11095758,11096098,	WBGene00012778	Coding
Y42A5A.4c	V	+	11103041	11107276	11103041	11107276	8	11103041,11105473,11106082,11106246,11106532,11106779,11106960,11107135,	11103106,11105666,11106204,11106410,11106730,11106919,11107089,11107276,	WBGene00012779	Coding
Y42A5A.5	V	-	11107532	11109753	11107618	11109745	3	11107532,11109438,11109625,	11107688,11109548,11109753,	WBGene00012780	Coding
T19C4.11	V	+	11176942	11177120	11177120	11177120	1	11176942,	11177120,	WBGene00045169	Noncoding
C45B11.6	V	+	11044066	11045734	11044178	11045698	4	11044066,11044408,11044734,11045273,	11044363,11044691,11045215,11045734,	WBGene00045379	Coding
T04C12.9	V	-	11062438	11063245	11062438	11063118	5	11062438,11062768,11062950,11063070,11063199,	11062584,11062899,11063018,11063167,11063245,	WBGene00050889	Coding
T04C12.11	V	-	11059517	11060275	11059697	11060275	2	11059517,11060082,	11059825,11060275,	WBGene00077693	Coding
C45B11.8	V	+	11040772	11041371	11040829	11041371	3	11040772,11041087,11041344,	11040916,11041297,11041371,	WBGene00077699	Coding
C45B11.9	V	+	11040327	11040650	11040352	11040635	2	11040327,11040503,	11040439,11040650,	WBGene00185117	Coding
T04C12.14	V	-	11076484	11076666	11076666	11076666	1	11076484,	11076666,	WBGene00195159	Noncoding
K10D6.6	V	-	11204491	11207983	11207983	11207983	8	11204491,11205020,11205124,11206429,11207308,11207372,11207503,11207683,	11204670,11205082,11205292,11207226,11207313,11207458,11207617,11207983,	WBGene00195252	Noncoding
T19C4.15	V	+	11169003	11169152	11169152	11169152	1	11169003,	11169152,	WBGene00195342	Noncoding
T04C12.15	V	-	11075599	11075965	11075965	11075965	1	11075599,	11075965,	WBGene00195453	Noncoding
Y42A5A.8	V	-	11089115	11089262	11089262	11089262	1	11089115,	11089262,	WBGene00195685	Noncoding
K10D6.7	V	+	11198233	11198365	11198365	11198365	1	11198233,	11198365,	WBGene00195689	Noncoding
C13G3.4	V	+	11036176	11036372	11036372	11036372	1	11036176,	11036372,	WBGene00195819	Noncoding
T04C12.16	V	-	11080404	11080624	11080624	11080624	1	11080404,	11080624,	WBGene00196034	Noncoding
T19C4.16	V	+	11176925	11177134	11177134	11177134	1	11176925,	11177134,	WBGene00196056	Noncoding
T19C4.17	V	+	11175523	11175717	11175717	11175717	1	11175523,	11175717,	WBGene00196066	Noncoding
T19C4.18	V	-	11168610	11168829	11168829	11168829	1	11168610,	11168829,	WBGene00196201	Noncoding
T04C12.17	V	+	11073005	11073175	11073175	11073175	1	11073005,	11073175,	WBGene00196257	Noncoding
C13G3.5	V	-	11031333	11031480	11031480	11031480	1	11031333,	11031480,	WBGene00196603	Noncoding
T04C12.18	V	-	11078480	11078624	11078624	11078624	1	11078480,	11078624,	WBGene00196709	Noncoding
T19C4.19	V	+	11174779	11174875	11174875	11174875	1	11174779,	11174875,	WBGene00196822	Noncoding
K10D6.10	V	+	11207741	11207878	11207878	11207878	1	11207741,	11207878,	WBGene00197016	Noncoding
K10D6.11	V	-	11191222	11191427	11191427	11191427	1	11191222,	11191427,	WBGene00197207	Noncoding
T04C12.19	V	+	11087290	11087478	11087478	11087478	1	11087290,	11087478,	WBGene00197218	Noncoding
T19C4.20	V	+	11167917	11168057	11168057	11168057	1	11167917,	11168057,	WBGene00197225	Noncoding
T04C12.20	V	+	11063240	11063347	11063347	11063347	1	11063240,	11063347,	WBGene00197251	Noncoding
T04C12.21	V	+	11075644	11075965	11075965	11075965	1	11075644,	11075965,	WBGene00197516	Noncoding
T19C4.21	V	+	11169301	11169509	11169509	11169509	1	11169301,	11169509,	WBGene00197603	Noncoding
C13G3.6	V	+	11029804	11029920	11029920	11029920	1	11029804,	11029920,	WBGene00197730	Noncoding
T04C12.22	V	-	11083641	11083789	11083789	11083789	1	11083641,	11083789,	WBGene00197991	Noncoding
K10D6.12	V	+	11190948	11191087	11191087	11191087	1	11190948,	11191087,	WBGene00198028	Noncoding
K10D6.13	V	+	11190392	11190539	11190539	11190539	1	11190392,	11190539,	WBGene00198724	Noncoding
C13G3.8	V	+	11029643	11029784	11029784	11029784	1	11029643,	11029784,	WBGene00198732	Noncoding
C06H2.9	V	+	11133874	11134086	11134086	11134086	1	11133874,	11134086,	WBGene00198771	Noncoding
Y42A5A.9	V	-	11098927	11099073	11099073	11099073	1	11098927,	11099073,	WBGene00198898	Noncoding
K10D6.14	V	-	11206989	11207192	11207192	11207192	1	11206989,	11207192,	WBGene00199023	Noncoding
K10D6.15	V	-	11202280	11202420	11202420	11202420	1	11202280,	11202420,	WBGene00199076	Noncoding
C45B11.10	V	-	11044083	11044233	11044233	11044233	1	11044083,	11044233,	WBGene00199276	Noncoding
T19C4.22	V	-	11169276	11169559	11169559	11169559	1	11169276,	11169559,	WBGene00199295	Noncoding
T04C12.23	V	-	11078681	11078751	11078751	11078751	1	11078681,	11078751,	WBGene00199315	Noncoding
K10D6.16	V	+	11189974	11190173	11190173	11190173	1	11189974,	11190173,	WBGene00199502	Noncoding
Y42A5A.10	V	-	11087711	11087857	11087857	11087857	1	11087711,	11087857,	WBGene00199684	Noncoding
T04C12.24	V	+	11078490	11078633	11078633	11078633	1	11078490,	11078633,	WBGene00199976	Noncoding
T04C12.25	V	+	11080383	11080603	11080603	11080603	1	11080383,	11080603,	WBGene00199983	Noncoding
T04C12.26	V	+	11072252	11072402	11072402	11072402	1	11072252,	11072402,	WBGene00200025	Noncoding
T19C4.23	V	+	11166183	11166357	11166357	11166357	1	11166183,	11166357,	WBGene00200071	Noncoding
Y42A5A.11	V	+	11087691	11087857	11087857	11087857	1	11087691,	11087857,	WBGene00200367	Noncoding
T04C12.27	V	+	11083096	11083246	11083246	11083246	1	11083096,	11083246,	WBGene00200370	Noncoding
T04C12.28	V	-	11078862	11079007	11079007	11079007	1	11078862,	11079007,	WBGene00200809	Noncoding
K10D6.18	V	-	11188575	11188847	11188847	11188847	1	11188575,	11188847,	WBGene00200859	Noncoding
K10D6.19	V	-	11209284	11209425	11209425	11209425	1	11209284,	11209425,	WBGene00200976	Noncoding
K10D6.20	V	+	11199529	11199726	11199726	11199726	1	11199529,	11199726,	WBGene00200979	Noncoding
T04C12.29	V	-	11082603	11082742	11082742	11082742	1	11082603,	11082742,	WBGene00201012	Noncoding
C06H2.10	V	-	11137344	11137546	11137546	11137546	1	11137344,	11137546,	WBGene00201058	Noncoding
Y42A5A.12	V	+	11093577	11093725	11093725	11093725	1	11093577,	11093725,	WBGene00201123	Noncoding
K10D6.21	V	+	11188575	11188862	11188862	11188862	1	11188575,	11188862,	WBGene00201130	Noncoding
T04C12.30	V	-	11081084	11081234	11081234	11081234	1	11081084,	11081234,	WBGene00201586	Noncoding
VK10D6R.2	V	-	11186061	11186203	11186203	11186203	1	11186061,	11186203,	WBGene00201666	Noncoding
K10D6.23	V	+	11199799	11199939	11199939	11199939	1	11199799,	11199939,	WBGene00201923	Noncoding
T04C12.31	V	+	11060661	11060808	11060808	11060808	1	11060661,	11060808,	WBGene00202053	Noncoding
T19C4.24	V	-	11146906	11147008	11146906	11147008	1	11146906,	11147008,	WBGene00219420	Coding
T04C12.32	V	-	11053372	11053698	11053698	11053698	2	11053372,11053554,	11053509,11053698,	WBGene00235086	Noncoding
