## Supplementary material for "A nematode-specific gene underlies bleomycin-response variation in *Caenorhabditis elegans*": File S9

biotype	locus	gene_id	sequence_name	small_region
protein_coding	hot-6	WBGene00001991	C13G3.2	FALSE
protein_coding	pptr-2	WBGene00007554	C13G3.3	FALSE
ncRNA	WBGene00198732	WBGene00198732	C13G3.8	FALSE
ncRNA	WBGene00197730	WBGene00197730	C13G3.6	FALSE
ncRNA	WBGene00196603	WBGene00196603	C13G3.5	FALSE
ncRNA	WBGene00195819	WBGene00195819	C13G3.4	FALSE
protein_coding	pak-2	WBGene00006443	C45B11.1	FALSE
protein_coding	WBGene00185117	WBGene00185117	C45B11.9	FALSE
protein_coding	WBGene00077699	WBGene00077699	C45B11.8	FALSE
protein_coding	WBGene00008106	WBGene00008106	C45B11.5	FALSE
protein_coding	WBGene00008105	WBGene00008105	C45B11.2	TRUE
protein_coding	WBGene00045379	WBGene00045379	C45B11.6	TRUE
ncRNA	WBGene00199276	WBGene00199276	C45B11.10	TRUE
protein_coding	dhs-18	WBGene00000981	C45B11.3	TRUE
protein_coding	srh-74	WBGene00005295	C45B11.4	TRUE
pseudogene	WBGene00050945	WBGene00050945	C45B11.7	TRUE
piRNA	21ur-14351	WBGene00174488	T04C12.13	TRUE
ncRNA	WBGene00235086	WBGene00235086	T04C12.32	TRUE
protein_coding	WBGene00011429	WBGene00011429	T04C12.7	TRUE
protein_coding	srh-75	WBGene00005296	T04C12.2	TRUE
protein_coding	WBGene00011427	WBGene00011427	T04C12.1	TRUE
protein_coding	WBGene00077693	WBGene00077693	T04C12.11	TRUE
ncRNA	WBGene00202053	WBGene00202053	T04C12.31	TRUE
protein_coding	WBGene00050889	WBGene00050889	T04C12.9	TRUE
ncRNA	WBGene00197251	WBGene00197251	T04C12.20	TRUE
protein_coding	WBGene00011428	WBGene00011428	T04C12.3	TRUE
protein_coding	WBGene00011430	WBGene00011430	T04C12.8	TRUE
piRNA	21ur-13032	WBGene00173298	T04C12.12	TRUE
protein_coding	act-3	WBGene00000065	T04C12.4	TRUE
ncRNA	WBGene00200025	WBGene00200025	T04C12.26	TRUE
ncRNA	WBGene00196257	WBGene00196257	T04C12.17	TRUE
ncRNA	WBGene00195453	WBGene00195453	T04C12.15	TRUE
ncRNA	WBGene00197516	WBGene00197516	T04C12.21	TRUE
ncRNA	WBGene00195159	WBGene00195159	T04C12.14	TRUE
protein_coding	act-2	WBGene00000064	T04C12.5	TRUE
ncRNA	WBGene00196709	WBGene00196709	T04C12.18	TRUE
ncRNA	WBGene00199976	WBGene00199976	T04C12.24	TRUE
ncRNA	WBGene00199315	WBGene00199315	T04C12.23	TRUE
ncRNA	WBGene00200809	WBGene00200809	T04C12.28	TRUE
protein_coding	act-1	WBGene00000063	T04C12.6	TRUE
ncRNA	WBGene00199983	WBGene00199983	T04C12.25	TRUE
ncRNA	WBGene00196034	WBGene00196034	T04C12.16	TRUE
ncRNA	WBGene00201586	WBGene00201586	T04C12.30	TRUE
ncRNA	WBGene00201012	WBGene00201012	T04C12.29	TRUE
ncRNA	WBGene00200370	WBGene00200370	T04C12.27	TRUE
ncRNA	WBGene00197991	WBGene00197991	T04C12.22	TRUE
ncRNA	WBGene00197218	WBGene00197218	T04C12.19	TRUE
ncRNA	WBGene00200367	WBGene00200367	Y42A5A.11	TRUE
ncRNA	WBGene00199684	WBGene00199684	Y42A5A.10	TRUE
protein_coding	WBGene00012776	WBGene00012776	Y42A5A.1	TRUE
ncRNA	WBGene00195685	WBGene00195685	Y42A5A.8	TRUE
protein_coding	lact-8	WBGene00012777	Y42A5A.2	TRUE
ncRNA	WBGene00201123	WBGene00201123	Y42A5A.12	TRUE
protein_coding	WBGene00012778	WBGene00012778	Y42A5A.3	TRUE
ncRNA	WBGene00198898	WBGene00198898	Y42A5A.9	TRUE
protein_coding	cdkl-1	WBGene00012779	Y42A5A.4	TRUE
protein_coding	WBGene00012780	WBGene00012780	Y42A5A.5	TRUE
pseudogene	WBGene00077510	WBGene00077510	Y42A5A.6	TRUE
protein_coding	erfa-3	WBGene00010405	H19N07.1	TRUE
protein_coding	math-33	WBGene00010406	H19N07.2	TRUE
protein_coding	WBGene00010407	WBGene00010407	H19N07.3	TRUE
protein_coding	mboa-2	WBGene00010408	H19N07.4	TRUE
protein_coding	atp-5	WBGene00007385	C06H2.1	TRUE
protein_coding	WBGene00007390	WBGene00007390	C06H2.6	TRUE
protein_coding	WBGene00007386	WBGene00007386	C06H2.2	TRUE
protein_coding	jmjd-5	WBGene00007387	C06H2.3	TRUE
ncRNA	WBGene00198771	WBGene00198771	C06H2.9	TRUE
protein_coding	glb-3	WBGene00007389	C06H2.5	TRUE
miRNA	mir-268	WBGene00003361	C06H2.8	TRUE
ncRNA	WBGene00201058	WBGene00201058	C06H2.10	TRUE
protein_coding	folt-1	WBGene00007388	C06H2.4	TRUE
protein_coding	WBGene00007391	WBGene00007391	C06H2.7	TRUE
protein_coding	WBGene00219420	WBGene00219420	T19C4.24	TRUE
protein_coding	nlp-33	WBGene00003771	T19C4.7	TRUE
protein_coding	WBGene00011838	WBGene00011838	T19C4.1	TRUE
protein_coding	srg-39	WBGene00005196	T19C4.2	TRUE
protein_coding	srg-38	WBGene00005195	T19C4.8	TRUE
piRNA	21ur-13270	WBGene00172935	T19C4.13	TRUE
protein_coding	srg-42	WBGene00005199	T19C4.9	TRUE
protein_coding	srg-41	WBGene00005198	T19C4.3	TRUE
protein_coding	srg-40	WBGene00005197	T19C4.4	TRUE
pseudogene	WBGene00014841	WBGene00014841	T19C4.10	TRUE
ncRNA	WBGene00200071	WBGene00200071	T19C4.23	TRUE
ncRNA	WBGene00197225	WBGene00197225	T19C4.20	TRUE
ncRNA	WBGene00196201	WBGene00196201	T19C4.18	TRUE
ncRNA	WBGene00195342	WBGene00195342	T19C4.15	TRUE
ncRNA	WBGene00199295	WBGene00199295	T19C4.22	TRUE
ncRNA	WBGene00197603	WBGene00197603	T19C4.21	TRUE
protein_coding	WBGene00011839	WBGene00011839	T19C4.5	TRUE
piRNA	21ur-12218	WBGene00174366	T19C4.14	TRUE
protein_coding	gpa-1	WBGene00001663	T19C4.6	TRUE
ncRNA	WBGene00196822	WBGene00196822	T19C4.19	TRUE
tRNA	WBGene00014521	WBGene00014521	T19C4.t1	TRUE
ncRNA	WBGene00196066	WBGene00196066	T19C4.17	TRUE
snoRNA	WBGene00045170	WBGene00045170	T19C4.12	TRUE
ncRNA	WBGene00196056	WBGene00196056	T19C4.16	TRUE
ncRNA	WBGene00045169	WBGene00045169	T19C4.11	TRUE
lincRNA	linc-148	WBGene00219613	VK10D6R.3	TRUE
protein_coding	cnc-10	WBGene00012152	VK10D6R.1	TRUE
tRNA	WBGene00014537	WBGene00014537	VK10D6R.t1	TRUE
ncRNA	WBGene00201666	WBGene00201666	VK10D6R.2	TRUE
ncRNA	WBGene00200859	WBGene00200859	K10D6.18	TRUE
ncRNA	WBGene00201130	WBGene00201130	K10D6.21	TRUE
ncRNA	WBGene00199502	WBGene00199502	K10D6.16	FALSE
ncRNA	WBGene00198724	WBGene00198724	K10D6.13	FALSE
ncRNA	WBGene00198028	WBGene00198028	K10D6.12	FALSE
ncRNA	WBGene00197207	WBGene00197207	K10D6.11	FALSE
protein_coding	lgc-49	WBGene00010741	K10D6.1	FALSE
protein_coding	WBGene00010742	WBGene00010742	K10D6.2	FALSE
ncRNA	WBGene00195689	WBGene00195689	K10D6.7	FALSE
ncRNA	WBGene00200979	WBGene00200979	K10D6.20	FALSE
ncRNA	WBGene00201923	WBGene00201923	K10D6.23	FALSE
protein_coding	WBGene00010743	WBGene00010743	K10D6.3	FALSE
protein_coding	WBGene00010744	WBGene00010744	K10D6.4	FALSE
ncRNA	WBGene00199076	WBGene00199076	K10D6.15	FALSE
ncRNA	WBGene00195252	WBGene00195252	K10D6.6	FALSE
ncRNA	WBGene00199023	WBGene00199023	K10D6.14	FALSE
ncRNA	WBGene00197016	WBGene00197016	K10D6.10	FALSE
