## Supplemental Data 2 for "A nematode-specific gene underlies bleomycin-response variation in *Caenorhabditis elegans*"

chr1	chr2	pos1	pos2	lod.full	lod.fv1	lod.int	lod.add	lod.av1
I	I	398988.382162334	399024.070374057	3.91200990321955	2.27265137641577	3.72765196045533	0.184357942764225	-1.45500058403956
I	II	398913.395221807	6499.84579218771	3.44190468163214	1.80254615482835	2.58965905412833	0.852245627503806	-0.78711289929998
I	III	398837.548847682	4888.89773866623	3.16476888111868	1.5254103543149	2.96538625606779	0.199382625050893	-1.43997590175289
I	IV	399004.402620252	122788.257464396	3.7164653947924	2.07710686798861	3.4086730520535	0.307792342738901	-1.33156618406489
I	V	398900.636858731	8477.74778750019	6.34663397557775	-15.6086374685155	2.99836198091939	3.34827199465836	-18.6069994494349
I	X	399006.034761511	21078.412602691	3.06876342576213	1.42940489895835	2.6664108160017	0.402352609760428	-1.23700591704336
II	II	6583.31879478891	6592.33575215978	3.44572657170786	2.29053259297863	2.86651314088588	0.579213430821977	-0.575980547907246
II	III	6439.27079286352	4717.09249260322	4.12068917983052	2.96549520110129	3.79781277890002	0.322876400930499	-0.832317577798725
II	IV	6369.72237401714	122854.721430745	2.59415228995702	1.4389583112278	2.34842782285854	0.245724467098478	-0.909469511630746
II	V	6452.0003126781	8545.47267853243	8.46048917725905	-13.4947822668342	4.22559942655979	4.23488975069926	-17.720381693394
II	X	6377.8894016047	21307.3196430273	2.11221700988299	0.957023031153762	2.06808088530596	0.0441361245770275	-1.1110578541522
III	III	4875.95688384894	4883.79708099866	2.93885638414998	2.47919828789665	2.67922925912772	0.259627125022255	-0.200030971231074
III	IV	4828.04061223429	122934.122609367	3.704687531501	2.80507510293177	3.43169714877616	0.272990382724845	-0.626622045844386
III	V	4767.2762339191	8366.60388796839	3.4293072267446	-18.5259642173487	3.26237367377991	0.166933552964692	-21.7883378911286
III	X	4698.2617720697	21314.3188068515	3.98595185664831	2.84247614173115	3.93493811652798	0.0510137401203296	-1.09246197479683
IV	IV	122868.269789141	122906.13436256	2.7914716597832	1.89185923121397	2.75766204104073	0.0338096187424705	-0.865802809826761
IV	V	122815.379426948	8629.20428330352	2.65225635106862	-19.3030150930247	2.28607560449984	0.366180746568783	-21.5890906975245
IV	X	122817.872148947	21348.4121246968	5.37997229629922	4.23649658138206	4.52412524118788	0.855847055111338	-0.287628659805823
V	V	8371.88013174535	8453.29143889985	15.3898698817557	-6.56540156233754	3.35262799371892	12.0372418880368	-9.91802955605646
V	X	8301.99676603968	21325.641710513	3.66282172937223	-18.2924497147211	3.4975199310472	0.165301798325037	-21.7899696457683
X	X	21270.3042010317	21274.9100119259	2.59204128507415	1.44856557015699	2.4804408788017	0.111600406272454	-1.03187530864471
