## Supplementary material for "A nematode-specific gene underlies bleomycin-response variation in *Caenorhabditis elegans*": File S17

strain	bleopheno	expression
QX184	-61.6699601478696	-0.716533400425745
QX218	-55.8848036034577	0.412488824591995
QX171	-87.7400730845237	-1.24639881748934e-15
QX34	-80.259377219661	-1.04712893554522
QX198	-37.0563684785539	0.0075344487792234
QX92	30.2144585049296	0.498322157925328
QX172	0.565854153650414	0.417845626282139
QX97	-57.1817073473874	-0.83093585962193
QX114	16.4797271966093	0.71906414037807
QX72	-28.0490009629996	-0.107767347396973
QX87	23.5704935050005	0.445844508741339
QX108	-67.5153279546266	-0.844155491258662
QX132	-20.2566692583667	0.692232652603027
QX158	-66.6613213881445	-0.844366618443996
QX37	-60.4504684267293	-0.719109867071432
QX153	67.1005017712536	-0.836124149087117
QX15	31.096604546675	1.57784562628214
QX91	-67.0926440512481	-0.823773251395881
QX166	30.3226055872213	0.62
QX39	-106.257808223184	-0.707128935545225
QX58	67.1091125312323	1.09345541954098
QX20	125.459931060348	-0.93
QX98	-47.5580276465681	-0.747580175472586
QX17	75.8734905850455	0.482232652603027
QX187	-42.9022333558928	-0.596533400425744
QX33	-52.8791509952591	-0.238811696626818
QX55	28.9532168906549	-0.102167380776162
QX220	-73.7281055060735	-0.654155491258664
QX88	-14.3051133779028	0.755633381556003
QX204	-51.8847834005478	-0.469086637650889
QX127	17.3396252213392	0.388876968453683
QX160	-8.79328995212945	-0.700935859621931
QX53	72.8904232668987	1.14345541954098
QX165	25.1513200197231	0.7068222837236
QX41	-70.9041464942987	-0.75
QX104	-20.7826286237883	0.0075344487792234
QX65	92.2644602290174	0.612419824527414
QX85	-37.1176502762968	-0.8331777162764
QX45	31.3000125520619	0.473342273659738
QX135	11.2969255293977	0.910890132928568
QX176	-52.5686889749092	-1.12910986707143
QX154	-60.4793114866205	-0.784155491258662
QX117	-25.277295799452	0.372488824591995
QX16	23.1569879614433	1.08345541954098
QX216	-122.794045040174	-1.34665772634026
QX47	-25.3074673039262	-0.180000000000001
QX164	-38.7059873418849	-0.0977673473969728
QX173	92.9733261582483	0.0675344487792234
QX149	-63.9660524610895	-1.23772230259334
QX121	-27.5298504274919	-0.917580175472586
QX13	56.2757325575644	0.666226748604119
QX161	48.9227660785826	0.107845626282139
QX188	49.0443292295906	0.772419824527414
QX66	22.1658222896785	1.9593701661158e-15
QX62	-32.0731650880382	0.800099735391633
QX180	-0.822161929214916	0.70906414037807
QX183	-14.823841300139	0.547231535062227
QX9	-21.9513578358008	-0.332167380776162
QX207	56.1704705552308	0.289986589510394
QX26	-93.9254373912581	-0.8
QX134	-82.4648548272257	-0.497767347396973
QX227	7.7021180652826	0.5768222837236
QX11	4.84203543032703	-0.646544580459024
QX83	-137.965801101509	-0.312442321800233
QX22	-29.684482620735	-0.949900264608367
QX93	13.2395409562334	-0.817580175472587
QX181	33.8530486541859	0.579064140378069
QX217	-84.3616423708672	-0.628811696626817
QX52	-40.6042751216881	0.945633381556004
QX54	-64.5323475887445	-1.18712893554523
QX25	-39.2928888077152	-0.6
QX82	20.0892572340306	0.411188303373182
QX44	78.6316320078135	0.456226748604119
QX231	5.41318070937379	0.197534448779223
QX170	-7.88816042192919	0.150890132928567
QX103	-79.0408791415661	0.333342273659737
QX202	-52.498720190932	-0.299086637650886
QX224	-17.8376590113104	0.682419824527413
QX237	29.224718688856	0.388876968453683
QX4	-23.9140567816662	0.301188303373182
QX90	-40.6890546600317	-0.568811696626818
QX24	-88.3638804274317	-0.677511175408005
QX79	-26.1861417887492	-0.387511175408005
QX194	6.06071694955295	0.0866778420746724
QX28	-73.9405748327282	-0.41
QX12	-27.8376590113104	-0.461123031546317
QX193	8.5728649582846	0.224489942132795
QX80	-46.1677220913052	-0.422465551220776
QX206	51.8953883703017	0.122871064454775
QX14	23.6061899158838	0.214489942132795
QX236	69.9942574145823	0.762488824591995
QX133	8.89417314947639	0.902488824591995
QX163	-5.19998744793812	0.0475344487792234
QX74	-99.1333677373248	-0.516544580459024
QX178	-80.8943967177742	0.297534448779224
QX78	-43.2617987173565	0.803466599574256
QX38	-4.30471223348853	0.383466599574255
QX10	-18.5444089804117	-0.545510057867205
QX226	-7.24368954043375	0.496226748604119
QX136	-20.8875387306041	0.330890132928567
QX106	-170.289568927045	-0.632442321800232
QX61	-41.4562157323002	-0.769900264608368
QX64	-2.23881825024775	0.9
QX111	-80.9618028622285	-0.764155491258662
QX124	-20.262022285613	0.328876968453683
QX159	-131.016599147069	-0.792768464937774
QX182	-8.98240920040389	0.0075344487792234
QX120	8.34548551839271	0.225844508741339
QX6	-149.352190398378	-0.217767347396973
QX138	-58.6883798453136	-0.622465551220777
QX73	2.72364272972373	0.362488824591995
QX59	22.5841063061836	0.152488824591995
QX70	-17.9711261807377	0.417231535062227
QX203	8.91470326139625	0.92091336234911
