## Supplementary material for "A nematode-specific gene underlies bleomycin-response variation in *Caenorhabditis elegans*": File S8

chr1	chr2	pos1	pos2	lod.full	lod.fv1	lod.int	lod.add	lod.av1
I	I	398928.122917875	398955.17296767	4.66856146951957	2.1257120278044	3.16685846867291	1.50170300084666	-1.04114644086852
I	II	398899.580160275	6374.24640736687	4.45755588712439	-2.06353533890391	4.32038086032977	0.13717502679462	-6.38391619923368
I	III	398878.487347478	4891.08192729198	3.03370694428234	0.490857502567164	3.00903063684546	0.0246763074368781	-2.5181731342783
I	IV	398923.614950876	122771.693787922	3.71768481942816	-2.29260039063031	2.91405295069044	0.803631868737729	-5.20665334132074
I	V	398904.379108849	8524.32277285678	5.95908628405	-26.6099823362944	3.7107942388948	2.2482920451552	-30.3207765751892
I	X	398954.11768023	21064.0294234153	4.6471085179983	2.10425907628312	3.84634685112084	0.80076166687746	-1.74208777483771
II	II	6583.31879478891	6605.58578633042	3.01948839968309	-3.50160282634521	2.88758125404552	0.131907145637566	-6.38918408039073
II	III	6456.78181369659	4722.34478540392	5.3480002836884	-1.1730909423399	3.73875255624822	1.60924772744018	-4.91184349858812
II	IV	6612.47175077292	122980.787047078	2.90797775911649	-3.6131134669118	2.8689319363238	0.0390458227926871	-6.48204540323561
II	V	6611.45073586124	8548.1149041224	4.38651750280606	-28.1825511175383	2.7316216848618	1.65489581794427	-30.9141728024001
II	X	6546.34757311696	21199.7844308976	4.2931837338423	-2.22790749218599	2.65192424810704	1.64125948573527	-4.87983174029303
III	III	4748.55822995591	4895.02098125901	2.95540289300344	1.99452642526554	2.7543249404419	0.201077952561533	-0.759798515176362
III	IV	4740.97497198981	122919.764184655	6.89747933132465	0.887194121266182	3.74931804462092	3.14816128670373	-2.86212392335474
III	V	4788.15784912089	8257.81536426474	2.79923071045639	-29.769837909888	2.75646385887728	0.0427668515791124	-32.5263017687653
III	X	4757.87080379386	21108.7234000773	2.85917111639155	1.68940127433171	2.73294783810032	0.126223278291233	-1.04354656376861
IV	IV	122881.221357808	122911.505282078	7.13288548781197	1.1226002777535	3.88815572559089	3.24472976222108	-2.76555544783739
IV	V	122806.892452456	8583.95648236481	4.02168512562774	-28.5473834947166	2.55059865848263	1.47108646714512	-31.0979821531992
IV	X	122964.13601783	21056	2.64798704546226	-3.36229816459621	2.5890470642893	0.0589399811729678	-5.9513452288855
V	V	8347.10261205296	8349.2557407721	4.84428911266173	-27.7247795076826	3.58511810888335	1.25917100377839	-31.309897616566
V	X	8594.3226788247	21064.0294234153	3.49584502382237	-29.073223596522	2.24419712121799	1.25164790260438	-31.31742071774
X	X	21337.9478914037	21352.8229518371	2.63741354153051	1.46764369947067	2.58950968214506	0.0479038593854453	-1.12186598267439
