## Supplementary material for "A nematode-specific gene underlies bleomycin-response variation in *Caenorhabditis elegans*": File S7

experiment	condition	trait	comp	p adj
jmjdswap	regressed_bleomycin	median.EXT	ECA576-CB4856	1.12243547789603e-13
jmjdswap	regressed_bleomycin	median.EXT	ECA577-CB4856	3.80806497446429e-14
jmjdswap	regressed_bleomycin	median.EXT	ECA578-CB4856	0.99999980148715
jmjdswap	regressed_bleomycin	median.EXT	ECA579-CB4856	0.157269815092167
jmjdswap	regressed_bleomycin	median.EXT	N2-CB4856	1.69211248229884e-05
jmjdswap	regressed_bleomycin	median.EXT	ECA577-ECA576	0.413470931998618
jmjdswap	regressed_bleomycin	median.EXT	ECA578-ECA576	7.09432512735475e-14
jmjdswap	regressed_bleomycin	median.EXT	ECA579-ECA576	3.45591226746933e-08
jmjdswap	regressed_bleomycin	median.EXT	N2-ECA576	0.00663891834418184
jmjdswap	regressed_bleomycin	median.EXT	ECA578-ECA577	2.56461518688411e-14
jmjdswap	regressed_bleomycin	median.EXT	ECA579-ECA577	2.34812169708221e-13
jmjdswap	regressed_bleomycin	median.EXT	N2-ECA577	1.60079271549485e-06
jmjdswap	regressed_bleomycin	median.EXT	ECA579-ECA578	0.117434218240128
jmjdswap	regressed_bleomycin	median.EXT	N2-ECA578	7.06052006749225e-06
jmjdswap	regressed_bleomycin	median.EXT	N2-ECA579	0.0830337928363027
hemizygosity_H19	raw_water	median.EXT	ECA1132-CB4856	5.96843606759379e-08
hemizygosity_H19	raw_water	median.EXT	ECA1132_CB4856-CB4856	1.97208005481286e-09
hemizygosity_H19	raw_water	median.EXT	ECA1132_ECA1133-CB4856	0
hemizygosity_H19	raw_water	median.EXT	ECA1133-CB4856	0.000877701043705215
hemizygosity_H19	raw_water	median.EXT	N2-CB4856	5.60518053749348e-07
hemizygosity_H19	raw_water	median.EXT	N2_CB4856-CB4856	7.62275524734957e-06
hemizygosity_H19	raw_water	median.EXT	N2_ECA1133-CB4856	3.22174720235324e-09
hemizygosity_H19	raw_water	median.EXT	ECA1132_CB4856-ECA1132	0.996327795103051
hemizygosity_H19	raw_water	median.EXT	ECA1132_ECA1133-ECA1132	0.000961610830004345
hemizygosity_H19	raw_water	median.EXT	ECA1133-ECA1132	0.46504850994401
hemizygosity_H19	raw_water	median.EXT	N2-ECA1132	0.999838195540423
hemizygosity_H19	raw_water	median.EXT	N2_CB4856-ECA1132	0.975082303675285
hemizygosity_H19	raw_water	median.EXT	N2_ECA1133-ECA1132	0.998441091506998
hemizygosity_H19	raw_water	median.EXT	ECA1132_ECA1133-ECA1132_CB4856	0.0145569855001412
hemizygosity_H19	raw_water	median.EXT	ECA1133-ECA1132_CB4856	0.124699154439583
hemizygosity_H19	raw_water	median.EXT	N2-ECA1132_CB4856	0.942143251128396
hemizygosity_H19	raw_water	median.EXT	N2_CB4856-ECA1132_CB4856	0.687794820178919
hemizygosity_H19	raw_water	median.EXT	N2_ECA1133-ECA1132_CB4856	0.999999997433465
hemizygosity_H19	raw_water	median.EXT	ECA1133-ECA1132_ECA1133	1.25725739485993e-07
hemizygosity_H19	raw_water	median.EXT	N2-ECA1132_ECA1133	0.000160361960910405
hemizygosity_H19	raw_water	median.EXT	N2_CB4856-ECA1132_ECA1133	1.47617359043117e-05
hemizygosity_H19	raw_water	median.EXT	N2_ECA1133-ECA1132_ECA1133	0.0108455093836402
hemizygosity_H19	raw_water	median.EXT	N2-ECA1133	0.755602066188548
hemizygosity_H19	raw_water	median.EXT	N2_CB4856-ECA1133	0.965788860725453
hemizygosity_H19	raw_water	median.EXT	N2_ECA1133-ECA1133	0.153605044776621
hemizygosity_H19	raw_water	median.EXT	N2_CB4856-N2	0.999368699037493
hemizygosity_H19	raw_water	median.EXT	N2_ECA1133-N2	0.962458889516567
hemizygosity_H19	raw_water	median.EXT	N2_ECA1133-N2_CB4856	0.744778200576724
hemizygosity_jmjd	raw_water	median.EXT	ECA1045-CB4856	4.35324246458313e-05
hemizygosity_jmjd	raw_water	median.EXT	ECA1050-CB4856	0.294555202377029
hemizygosity_jmjd	raw_water	median.EXT	ECA1050_CB4856-CB4856	0.748480559211972
hemizygosity_jmjd	raw_water	median.EXT	ECA1050_ECA1045-CB4856	0.37318461881062
hemizygosity_jmjd	raw_water	median.EXT	N2-CB4856	3.88147425312013e-09
hemizygosity_jmjd	raw_water	median.EXT	N2_CB4856-CB4856	0.993583418553228
hemizygosity_jmjd	raw_water	median.EXT	N2_ECA1045-CB4856	0.994186192801886
hemizygosity_jmjd	raw_water	median.EXT	ECA1050-ECA1045	1.67162752529038e-08
hemizygosity_jmjd	raw_water	median.EXT	ECA1050_CB4856-ECA1045	1.60113683911334e-06
hemizygosity_jmjd	raw_water	median.EXT	ECA1050_ECA1045-ECA1045	0.405348476637606
hemizygosity_jmjd	raw_water	median.EXT	N2-ECA1045	4.07451850037432e-14
hemizygosity_jmjd	raw_water	median.EXT	N2_CB4856-ECA1045	0.0133476243335008
hemizygosity_jmjd	raw_water	median.EXT	N2_ECA1045-ECA1045	0.00120497406590203
hemizygosity_jmjd	raw_water	median.EXT	ECA1050_CB4856-ECA1050	0.999759354704713
hemizygosity_jmjd	raw_water	median.EXT	ECA1050_ECA1045-ECA1050	0.00380460819119366
hemizygosity_jmjd	raw_water	median.EXT	N2-ECA1050	0.00163209398664432
hemizygosity_jmjd	raw_water	median.EXT	N2_CB4856-ECA1050	0.147519145387115
hemizygosity_jmjd	raw_water	median.EXT	N2_ECA1045-ECA1050	0.0727287683726727
hemizygosity_jmjd	raw_water	median.EXT	ECA1050_ECA1045-ECA1050_CB4856	0.031272903383229
hemizygosity_jmjd	raw_water	median.EXT	N2-ECA1050_CB4856	0.00104235428101229
hemizygosity_jmjd	raw_water	median.EXT	N2_CB4856-ECA1050_CB4856	0.450817765066816
hemizygosity_jmjd	raw_water	median.EXT	N2_ECA1045-ECA1050_CB4856	0.35652747542944
hemizygosity_jmjd	raw_water	median.EXT	N2-ECA1050_ECA1045	2.10791606392036e-10
hemizygosity_jmjd	raw_water	median.EXT	N2_CB4856-ECA1050_ECA1045	0.920575859068149
hemizygosity_jmjd	raw_water	median.EXT	N2_ECA1045-ECA1050_ECA1045	0.7963983960299
hemizygosity_jmjd	raw_water	median.EXT	N2_CB4856-N2	7.55306583943849e-08
hemizygosity_jmjd	raw_water	median.EXT	N2_ECA1045-N2	3.26396354388692e-10
hemizygosity_jmjd	raw_water	median.EXT	N2_ECA1045-N2_CB4856	0.999999953644778
hemizygosity_H19	regressed_bleomycin	median.EXT	ECA1132-CB4856	0
hemizygosity_H19	regressed_bleomycin	median.EXT	ECA1132_CB4856-CB4856	0.999901561284622
hemizygosity_H19	regressed_bleomycin	median.EXT	ECA1132_ECA1133-CB4856	0
hemizygosity_H19	regressed_bleomycin	median.EXT	ECA1133-CB4856	0
hemizygosity_H19	regressed_bleomycin	median.EXT	N2-CB4856	3.77475828372553e-15
hemizygosity_H19	regressed_bleomycin	median.EXT	N2_CB4856-CB4856	0.997598667191429
hemizygosity_H19	regressed_bleomycin	median.EXT	N2_ECA1133-CB4856	0.000224976725697767
hemizygosity_H19	regressed_bleomycin	median.EXT	ECA1132_CB4856-ECA1132	0
hemizygosity_H19	regressed_bleomycin	median.EXT	ECA1132_ECA1133-ECA1132	0.265604203501689
hemizygosity_H19	regressed_bleomycin	median.EXT	ECA1133-ECA1132	1.9835853410699e-05
hemizygosity_H19	regressed_bleomycin	median.EXT	N2-ECA1132	4.14113188185183e-14
hemizygosity_H19	regressed_bleomycin	median.EXT	N2_CB4856-ECA1132	0
hemizygosity_H19	regressed_bleomycin	median.EXT	N2_ECA1133-ECA1132	0
hemizygosity_H19	regressed_bleomycin	median.EXT	ECA1132_ECA1133-ECA1132_CB4856	0
hemizygosity_H19	regressed_bleomycin	median.EXT	ECA1133-ECA1132_CB4856	0
hemizygosity_H19	regressed_bleomycin	median.EXT	N2-ECA1132_CB4856	0
hemizygosity_H19	regressed_bleomycin	median.EXT	N2_CB4856-ECA1132_CB4856	0.958006258745922
hemizygosity_H19	regressed_bleomycin	median.EXT	N2_ECA1133-ECA1132_CB4856	3.70666692205424e-05
hemizygosity_H19	regressed_bleomycin	median.EXT	ECA1133-ECA1132_ECA1133	0.0832377756304454
hemizygosity_H19	regressed_bleomycin	median.EXT	N2-ECA1132_ECA1133	8.22897305852166e-13
hemizygosity_H19	regressed_bleomycin	median.EXT	N2_CB4856-ECA1132_ECA1133	0
hemizygosity_H19	regressed_bleomycin	median.EXT	N2_ECA1133-ECA1132_ECA1133	0
hemizygosity_H19	regressed_bleomycin	median.EXT	N2-ECA1133	1.08828581065756e-05
hemizygosity_H19	regressed_bleomycin	median.EXT	N2_CB4856-ECA1133	0
hemizygosity_H19	regressed_bleomycin	median.EXT	N2_ECA1133-ECA1133	0
hemizygosity_H19	regressed_bleomycin	median.EXT	N2_CB4856-N2	2.68673971959288e-14
hemizygosity_H19	regressed_bleomycin	median.EXT	N2_ECA1133-N2	2.60784704941841e-09
hemizygosity_H19	regressed_bleomycin	median.EXT	N2_ECA1133-N2_CB4856	0.0026053038678886
H19	raw_water	median.EXT	ECA1132-CB4856	0.139520579663497
H19	raw_water	median.EXT	ECA1133-CB4856	0.0991342444907733
H19	raw_water	median.EXT	ECA1134-CB4856	0.243234483008873
H19	raw_water	median.EXT	ECA1135-CB4856	0.999980971442187
H19	raw_water	median.EXT	N2-CB4856	0.181935050900404
H19	raw_water	median.EXT	ECA1133-ECA1132	0.9999954571301
H19	raw_water	median.EXT	ECA1134-ECA1132	0.999695100271913
H19	raw_water	median.EXT	ECA1135-ECA1132	0.093950395336528
H19	raw_water	median.EXT	N2-ECA1132	3.72727026080044e-05
H19	raw_water	median.EXT	ECA1134-ECA1133	0.998201730753206
H19	raw_water	median.EXT	ECA1135-ECA1133	0.0646072775126597
H19	raw_water	median.EXT	N2-ECA1133	1.73132149493549e-05
H19	raw_water	median.EXT	ECA1135-ECA1134	0.172509015127826
H19	raw_water	median.EXT	N2-ECA1134	0.000108796548449752
H19	raw_water	median.EXT	N2-ECA1135	0.255132964283554
smallNIL	regressed_bleomycin	median.EXT	ECA411-CB4856	0
smallNIL	regressed_bleomycin	median.EXT	ECA528-CB4856	0
smallNIL	regressed_bleomycin	median.EXT	N2-CB4856	0
smallNIL	regressed_bleomycin	median.EXT	ECA528-ECA411	0
smallNIL	regressed_bleomycin	median.EXT	N2-ECA411	0.0451470576753531
smallNIL	regressed_bleomycin	median.EXT	N2-ECA528	0
parentdels	regressed_bleomycin	median.EXT	ECA1012-CB4856	1
parentdels	regressed_bleomycin	median.EXT	ECA1013-CB4856	0.989043821577964
parentdels	regressed_bleomycin	median.EXT	ECA1047-CB4856	4.71547467739697e-10
parentdels	regressed_bleomycin	median.EXT	ECA1048-CB4856	1.67334990308632e-09
parentdels	regressed_bleomycin	median.EXT	ECA1051-CB4856	1.15957185298221e-07
parentdels	regressed_bleomycin	median.EXT	ECA1052-CB4856	3.46809017648386e-06
parentdels	regressed_bleomycin	median.EXT	ECA1053-CB4856	0.995827590811394
parentdels	regressed_bleomycin	median.EXT	ECA622-CB4856	1
parentdels	regressed_bleomycin	median.EXT	ECA623-CB4856	0.76025949885966
parentdels	regressed_bleomycin	median.EXT	ECA624-CB4856	0.899867291243838
parentdels	regressed_bleomycin	median.EXT	ECA687-CB4856	0.99450451680579
parentdels	regressed_bleomycin	median.EXT	ECA692-CB4856	0.28805516544723
parentdels	regressed_bleomycin	median.EXT	ECA693-CB4856	0.00765547564651325
parentdels	regressed_bleomycin	median.EXT	ECA696-CB4856	0.999941537101994
parentdels	regressed_bleomycin	median.EXT	ECA697-CB4856	0.0925887062627494
parentdels	regressed_bleomycin	median.EXT	ECA698-CB4856	1
parentdels	regressed_bleomycin	median.EXT	ECA699-CB4856	0.955452705846419
parentdels	regressed_bleomycin	median.EXT	ECA700-CB4856	1
parentdels	regressed_bleomycin	median.EXT	ECA996-CB4856	0.852597683157763
parentdels	regressed_bleomycin	median.EXT	ECA998-CB4856	1
parentdels	regressed_bleomycin	median.EXT	N2-CB4856	0.904864223090966
parentdels	regressed_bleomycin	median.EXT	ECA1013-ECA1012	0.957137309949212
parentdels	regressed_bleomycin	median.EXT	ECA1047-ECA1012	5.49602807708993e-10
parentdels	regressed_bleomycin	median.EXT	ECA1048-ECA1012	1.62184142782351e-08
parentdels	regressed_bleomycin	median.EXT	ECA1051-ECA1012	3.33217455961154e-06
parentdels	regressed_bleomycin	median.EXT	ECA1052-ECA1012	3.61806538455856e-05
parentdels	regressed_bleomycin	median.EXT	ECA1053-ECA1012	0.999900191814108
parentdels	regressed_bleomycin	median.EXT	ECA622-ECA1012	0.999999999944142
parentdels	regressed_bleomycin	median.EXT	ECA623-ECA1012	0.619619178261193
parentdels	regressed_bleomycin	median.EXT	ECA624-ECA1012	0.794063646496106
parentdels	regressed_bleomycin	median.EXT	ECA687-ECA1012	0.973043746645134
parentdels	regressed_bleomycin	median.EXT	ECA692-ECA1012	0.199662800259706
parentdels	regressed_bleomycin	median.EXT	ECA693-ECA1012	0.00501900573556213
parentdels	regressed_bleomycin	median.EXT	ECA696-ECA1012	0.999010742339254
parentdels	regressed_bleomycin	median.EXT	ECA697-ECA1012	0.060807533646079
parentdels	regressed_bleomycin	median.EXT	ECA698-ECA1012	0.999999999976931
parentdels	regressed_bleomycin	median.EXT	ECA699-ECA1012	0.884100890238055
parentdels	regressed_bleomycin	median.EXT	ECA700-ECA1012	1
parentdels	regressed_bleomycin	median.EXT	ECA996-ECA1012	0.729337852290619
parentdels	regressed_bleomycin	median.EXT	ECA998-ECA1012	1
parentdels	regressed_bleomycin	median.EXT	N2-ECA1012	0.802350223200589
parentdels	regressed_bleomycin	median.EXT	ECA1047-ECA1013	4.70129712937251e-10
parentdels	regressed_bleomycin	median.EXT	ECA1048-ECA1013	4.70795180618211e-10
parentdels	regressed_bleomycin	median.EXT	ECA1051-ECA1013	4.80347095432876e-10
parentdels	regressed_bleomycin	median.EXT	ECA1052-ECA1013	2.38780040184849e-09
parentdels	regressed_bleomycin	median.EXT	ECA1053-ECA1013	0.236592087191728
parentdels	regressed_bleomycin	median.EXT	ECA622-ECA1013	0.999351136658664
parentdels	regressed_bleomycin	median.EXT	ECA623-ECA1013	0.999999999717943
parentdels	regressed_bleomycin	median.EXT	ECA624-ECA1013	1
parentdels	regressed_bleomycin	median.EXT	ECA687-ECA1013	1
parentdels	regressed_bleomycin	median.EXT	ECA692-ECA1013	0.999880571002336
parentdels	regressed_bleomycin	median.EXT	ECA693-ECA1013	0.706387827580146
parentdels	regressed_bleomycin	median.EXT	ECA696-ECA1013	1
parentdels	regressed_bleomycin	median.EXT	ECA697-ECA1013	0.987921809724835
parentdels	regressed_bleomycin	median.EXT	ECA698-ECA1013	0.998836051434873
parentdels	regressed_bleomycin	median.EXT	ECA699-ECA1013	1
parentdels	regressed_bleomycin	median.EXT	ECA700-ECA1013	0.98694467940828
parentdels	regressed_bleomycin	median.EXT	ECA996-ECA1013	0.999999999998522
parentdels	regressed_bleomycin	median.EXT	ECA998-ECA1013	0.995553614460225
parentdels	regressed_bleomycin	median.EXT	N2-ECA1013	1
parentdels	regressed_bleomycin	median.EXT	ECA1048-ECA1047	0.999999999992488
parentdels	regressed_bleomycin	median.EXT	ECA1051-ECA1047	0.838177475471003
parentdels	regressed_bleomycin	median.EXT	ECA1052-ECA1047	0.99594987449086
parentdels	regressed_bleomycin	median.EXT	ECA1053-ECA1047	2.9716381177991e-07
parentdels	regressed_bleomycin	median.EXT	ECA622-ECA1047	4.71721772754563e-10
parentdels	regressed_bleomycin	median.EXT	ECA623-ECA1047	4.70125272045152e-10
parentdels	regressed_bleomycin	median.EXT	ECA624-ECA1047	4.70125050000547e-10
parentdels	regressed_bleomycin	median.EXT	ECA687-ECA1047	4.70127714535806e-10
parentdels	regressed_bleomycin	median.EXT	ECA692-ECA1047	4.70113059591881e-10
parentdels	regressed_bleomycin	median.EXT	ECA693-ECA1047	4.69965844018816e-10
parentdels	regressed_bleomycin	median.EXT	ECA696-ECA1047	4.70149474907089e-10
parentdels	regressed_bleomycin	median.EXT	ECA697-ECA1047	4.70089078774549e-10
parentdels	regressed_bleomycin	median.EXT	ECA698-ECA1047	4.71030880966339e-10
parentdels	regressed_bleomycin	median.EXT	ECA699-ECA1047	4.70121719331473e-10
parentdels	regressed_bleomycin	median.EXT	ECA700-ECA1047	4.84438711367829e-10
parentdels	regressed_bleomycin	median.EXT	ECA996-ECA1047	4.70120831153054e-10
parentdels	regressed_bleomycin	median.EXT	ECA998-ECA1047	4.72431649356508e-10
parentdels	regressed_bleomycin	median.EXT	N2-ECA1047	4.70125494089757e-10
parentdels	regressed_bleomycin	median.EXT	ECA1051-ECA1048	0.756942147123598
parentdels	regressed_bleomycin	median.EXT	ECA1052-ECA1048	0.975172666703652
parentdels	regressed_bleomycin	median.EXT	ECA1053-ECA1048	6.46466563181125e-06
parentdels	regressed_bleomycin	median.EXT	ECA622-ECA1048	1.37173705727633e-09
parentdels	regressed_bleomycin	median.EXT	ECA623-ECA1048	4.7013060111567e-10
parentdels	regressed_bleomycin	median.EXT	ECA624-ECA1048	4.70200212099314e-10
parentdels	regressed_bleomycin	median.EXT	ECA687-ECA1048	4.70667060881169e-10
parentdels	regressed_bleomycin	median.EXT	ECA692-ECA1048	4.70119276840819e-10
parentdels	regressed_bleomycin	median.EXT	ECA693-ECA1048	4.70128602714226e-10
parentdels	regressed_bleomycin	median.EXT	ECA696-ECA1048	4.97604402127649e-10
parentdels	regressed_bleomycin	median.EXT	ECA697-ECA1048	4.7013104520488e-10
parentdels	regressed_bleomycin	median.EXT	ECA698-ECA1048	1.16279164075195e-09
parentdels	regressed_bleomycin	median.EXT	ECA699-ECA1048	4.70343985981003e-10
parentdels	regressed_bleomycin	median.EXT	ECA700-ECA1048	5.1955806323889e-09
parentdels	regressed_bleomycin	median.EXT	ECA996-ECA1048	4.70156580334447e-10
parentdels	regressed_bleomycin	median.EXT	ECA998-ECA1048	1.87642823501477e-09
parentdels	regressed_bleomycin	median.EXT	N2-ECA1048	4.70238958882874e-10
parentdels	regressed_bleomycin	median.EXT	ECA1052-ECA1051	1
parentdels	regressed_bleomycin	median.EXT	ECA1053-ECA1051	0.00275227117810539
parentdels	regressed_bleomycin	median.EXT	ECA622-ECA1051	1.04209080475925e-07
parentdels	regressed_bleomycin	median.EXT	ECA623-ECA1051	4.70169236876927e-10
parentdels	regressed_bleomycin	median.EXT	ECA624-ECA1051	4.70614436309802e-10
parentdels	regressed_bleomycin	median.EXT	ECA687-ECA1051	4.75451233938884e-10
parentdels	regressed_bleomycin	median.EXT	ECA692-ECA1051	4.70118166617794e-10
parentdels	regressed_bleomycin	median.EXT	ECA693-ECA1051	4.70126382268177e-10
parentdels	regressed_bleomycin	median.EXT	ECA696-ECA1051	2.36940023157217e-09
parentdels	regressed_bleomycin	median.EXT	ECA697-ECA1051	4.70137040409213e-10
parentdels	regressed_bleomycin	median.EXT	ECA698-ECA1051	6.80219380821967e-08
parentdels	regressed_bleomycin	median.EXT	ECA699-ECA1051	4.72288319564029e-10
parentdels	regressed_bleomycin	median.EXT	ECA700-ECA1051	7.67965610548593e-07
parentdels	regressed_bleomycin	median.EXT	ECA996-ECA1051	4.7031001315645e-10
parentdels	regressed_bleomycin	median.EXT	ECA998-ECA1051	1.61741125936921e-07
parentdels	regressed_bleomycin	median.EXT	N2-ECA1051	4.71154226744375e-10
parentdels	regressed_bleomycin	median.EXT	ECA1053-ECA1052	0.00686309308961919
parentdels	regressed_bleomycin	median.EXT	ECA622-ECA1052	2.46662857616986e-06
parentdels	regressed_bleomycin	median.EXT	ECA623-ECA1052	5.0174275845194e-10
parentdels	regressed_bleomycin	median.EXT	ECA624-ECA1052	6.53276543971515e-10
parentdels	regressed_bleomycin	median.EXT	ECA687-ECA1052	2.03652206209881e-09
parentdels	regressed_bleomycin	median.EXT	ECA692-ECA1052	4.7096104793809e-10
parentdels	regressed_bleomycin	median.EXT	ECA693-ECA1052	4.70115835149443e-10
parentdels	regressed_bleomycin	median.EXT	ECA696-ECA1052	7.90002132600165e-08
parentdels	regressed_bleomycin	median.EXT	ECA697-ECA1052	4.70230965277096e-10
parentdels	regressed_bleomycin	median.EXT	ECA698-ECA1052	1.96831568666234e-06
parentdels	regressed_bleomycin	median.EXT	ECA699-ECA1052	1.03639785642429e-09
parentdels	regressed_bleomycin	median.EXT	ECA700-ECA1052	1.19245495578957e-05
parentdels	regressed_bleomycin	median.EXT	ECA996-ECA1052	5.58204815703789e-10
parentdels	regressed_bleomycin	median.EXT	ECA998-ECA1052	3.88375463544754e-06
parentdels	regressed_bleomycin	median.EXT	N2-ECA1052	7.55144169417576e-10
parentdels	regressed_bleomycin	median.EXT	ECA622-ECA1053	0.982849774959122
parentdels	regressed_bleomycin	median.EXT	ECA623-ECA1053	0.0395064880547492
parentdels	regressed_bleomycin	median.EXT	ECA624-ECA1053	0.0869261307215
parentdels	regressed_bleomycin	median.EXT	ECA687-ECA1053	0.264366892356957
parentdels	regressed_bleomycin	median.EXT	ECA692-ECA1053	0.0043858742713293
parentdels	regressed_bleomycin	median.EXT	ECA693-ECA1053	3.25538567244044e-05
parentdels	regressed_bleomycin	median.EXT	ECA696-ECA1053	0.616038484570727
parentdels	regressed_bleomycin	median.EXT	ECA697-ECA1053	0.000813498818634906
parentdels	regressed_bleomycin	median.EXT	ECA698-ECA1053	0.983412174565038
parentdels	regressed_bleomycin	median.EXT	ECA699-ECA1053	0.13993565582711
parentdels	regressed_bleomycin	median.EXT	ECA700-ECA1053	0.99883351329526
parentdels	regressed_bleomycin	median.EXT	ECA996-ECA1053	0.0639074155715212
parentdels	regressed_bleomycin	median.EXT	ECA998-ECA1053	0.993956424179006
parentdels	regressed_bleomycin	median.EXT	N2-ECA1053	0.0947379060791468
parentdels	regressed_bleomycin	median.EXT	ECA623-ECA622	0.935752088230332
parentdels	regressed_bleomycin	median.EXT	ECA624-ECA622	0.983134170354207
parentdels	regressed_bleomycin	median.EXT	ECA687-ECA622	0.999792618110857
parentdels	regressed_bleomycin	median.EXT	ECA692-ECA622	0.565183460976186
parentdels	regressed_bleomycin	median.EXT	ECA693-ECA622	0.034191540114836
parentdels	regressed_bleomycin	median.EXT	ECA696-ECA622	0.9999995341456
parentdels	regressed_bleomycin	median.EXT	ECA697-ECA622	0.251990030678387
parentdels	regressed_bleomycin	median.EXT	ECA698-ECA622	1
parentdels	regressed_bleomycin	median.EXT	ECA699-ECA622	0.994908004848022
parentdels	regressed_bleomycin	median.EXT	ECA700-ECA622	1
parentdels	regressed_bleomycin	median.EXT	ECA996-ECA622	0.969911666784912
parentdels	regressed_bleomycin	median.EXT	ECA998-ECA622	1
parentdels	regressed_bleomycin	median.EXT	N2-ECA622	0.98368260534641
parentdels	regressed_bleomycin	median.EXT	ECA624-ECA623	1
parentdels	regressed_bleomycin	median.EXT	ECA687-ECA623	0.999999968991937
parentdels	regressed_bleomycin	median.EXT	ECA692-ECA623	0.999999998927805
parentdels	regressed_bleomycin	median.EXT	ECA693-ECA623	0.961808909159534
parentdels	regressed_bleomycin	median.EXT	ECA696-ECA623	0.999995671825535
parentdels	regressed_bleomycin	median.EXT	ECA697-ECA623	0.99995919520912
parentdels	regressed_bleomycin	median.EXT	ECA698-ECA623	0.912212158217656
parentdels	regressed_bleomycin	median.EXT	ECA699-ECA623	1
parentdels	regressed_bleomycin	median.EXT	ECA700-ECA623	0.761749422233309
parentdels	regressed_bleomycin	median.EXT	ECA996-ECA623	1
parentdels	regressed_bleomycin	median.EXT	ECA998-ECA623	0.843100891904556
parentdels	regressed_bleomycin	median.EXT	N2-ECA623	1
parentdels	regressed_bleomycin	median.EXT	ECA687-ECA624	0.999999999971702
parentdels	regressed_bleomycin	median.EXT	ECA692-ECA624	0.999999783750098
parentdels	regressed_bleomycin	median.EXT	ECA693-ECA624	0.908278967121374
parentdels	regressed_bleomycin	median.EXT	ECA696-ECA624	0.999999945955883
parentdels	regressed_bleomycin	median.EXT	ECA697-ECA624	0.999521543524391
parentdels	regressed_bleomycin	median.EXT	ECA698-ECA624	0.974867308600921
parentdels	regressed_bleomycin	median.EXT	ECA699-ECA624	1
parentdels	regressed_bleomycin	median.EXT	ECA700-ECA624	0.896074432974812
parentdels	regressed_bleomycin	median.EXT	ECA996-ECA624	1
parentdels	regressed_bleomycin	median.EXT	ECA998-ECA624	0.943624211356417
parentdels	regressed_bleomycin	median.EXT	N2-ECA624	1
parentdels	regressed_bleomycin	median.EXT	ECA692-ECA687	0.998996949637862
parentdels	regressed_bleomycin	median.EXT	ECA693-ECA687	0.542370878620256
parentdels	regressed_bleomycin	median.EXT	ECA696-ECA687	1
parentdels	regressed_bleomycin	median.EXT	ECA697-ECA687	0.960069124333394
parentdels	regressed_bleomycin	median.EXT	ECA698-ECA687	0.999593847430682
parentdels	regressed_bleomycin	median.EXT	ECA699-ECA687	1
parentdels	regressed_bleomycin	median.EXT	ECA700-ECA687	0.993180744039036
parentdels	regressed_bleomycin	median.EXT	ECA996-ECA687	0.999999999407437
parentdels	regressed_bleomycin	median.EXT	ECA998-ECA687	0.998058643771339
parentdels	regressed_bleomycin	median.EXT	N2-ECA687	0.999999999950827
parentdels	regressed_bleomycin	median.EXT	ECA693-ECA692	0.999787119822909
parentdels	regressed_bleomycin	median.EXT	ECA696-ECA692	0.994517452690192
parentdels	regressed_bleomycin	median.EXT	ECA697-ECA692	0.999999999982994
parentdels	regressed_bleomycin	median.EXT	ECA698-ECA692	0.502424351165531
parentdels	regressed_bleomycin	median.EXT	ECA699-ECA692	0.999996122790333
parentdels	regressed_bleomycin	median.EXT	ECA700-ECA692	0.305515616158705
parentdels	regressed_bleomycin	median.EXT	ECA996-ECA692	0.999999962943169
parentdels	regressed_bleomycin	median.EXT	ECA998-ECA692	0.389101902619854
parentdels	regressed_bleomycin	median.EXT	N2-ECA692	0.99999990913201
parentdels	regressed_bleomycin	median.EXT	ECA696-ECA693	0.468623881056529
parentdels	regressed_bleomycin	median.EXT	ECA697-ECA693	0.999999983754733
parentdels	regressed_bleomycin	median.EXT	ECA698-ECA693	0.0246479983873276
parentdels	regressed_bleomycin	median.EXT	ECA699-ECA693	0.84662823069083
parentdels	regressed_bleomycin	median.EXT	ECA700-ECA693	0.00993472664637807
parentdels	regressed_bleomycin	median.EXT	ECA996-ECA693	0.931226054501229
parentdels	regressed_bleomycin	median.EXT	ECA998-ECA693	0.0145812007793271
parentdels	regressed_bleomycin	median.EXT	N2-ECA693	0.928641522475902
parentdels	regressed_bleomycin	median.EXT	ECA697-ECA696	0.917321533483986
parentdels	regressed_bleomycin	median.EXT	ECA698-ECA696	0.99999885218725
parentdels	regressed_bleomycin	median.EXT	ECA699-ECA696	0.999999999070117
parentdels	regressed_bleomycin	median.EXT	ECA700-ECA696	0.999893168083939
parentdels	regressed_bleomycin	median.EXT	ECA996-ECA696	0.999999652832345
parentdels	regressed_bleomycin	median.EXT	ECA998-ECA696	0.99998670909142
parentdels	regressed_bleomycin	median.EXT	N2-ECA696	0.999999930400375
parentdels	regressed_bleomycin	median.EXT	ECA698-ECA697	0.207010864216269
parentdels	regressed_bleomycin	median.EXT	ECA699-ECA697	0.997993371458017
parentdels	regressed_bleomycin	median.EXT	ECA700-ECA697	0.104357462230239
parentdels	regressed_bleomycin	median.EXT	ECA996-ECA697	0.999791265150379
parentdels	regressed_bleomycin	median.EXT	ECA998-ECA697	0.142776294641638
parentdels	regressed_bleomycin	median.EXT	N2-ECA697	0.999716719509414
parentdels	regressed_bleomycin	median.EXT	ECA699-ECA698	0.991867151459782
parentdels	regressed_bleomycin	median.EXT	ECA700-ECA698	1
parentdels	regressed_bleomycin	median.EXT	ECA996-ECA698	0.95669736803855
parentdels	regressed_bleomycin	median.EXT	ECA998-ECA698	1
parentdels	regressed_bleomycin	median.EXT	N2-ECA698	0.975860096884173
parentdels	regressed_bleomycin	median.EXT	ECA700-ECA699	0.951516240580676
parentdels	regressed_bleomycin	median.EXT	ECA996-ECA699	1
parentdels	regressed_bleomycin	median.EXT	ECA998-ECA699	0.977825658871959
parentdels	regressed_bleomycin	median.EXT	N2-ECA699	1
parentdels	regressed_bleomycin	median.EXT	ECA996-ECA700	0.85021173160926
parentdels	regressed_bleomycin	median.EXT	ECA998-ECA700	1
parentdels	regressed_bleomycin	median.EXT	N2-ECA700	0.900517332040371
parentdels	regressed_bleomycin	median.EXT	ECA998-ECA996	0.911710585049756
parentdels	regressed_bleomycin	median.EXT	N2-ECA996	1
parentdels	regressed_bleomycin	median.EXT	N2-ECA998	0.946122496027961
hemizygosity_jmjd	regressed_bleomycin	median.EXT	ECA1045-CB4856	0
hemizygosity_jmjd	regressed_bleomycin	median.EXT	ECA1050-CB4856	8.31756885588675e-12
hemizygosity_jmjd	regressed_bleomycin	median.EXT	ECA1050_CB4856-CB4856	5.04041253179821e-14
hemizygosity_jmjd	regressed_bleomycin	median.EXT	ECA1050_ECA1045-CB4856	0
hemizygosity_jmjd	regressed_bleomycin	median.EXT	N2-CB4856	3.1868629957188e-09
hemizygosity_jmjd	regressed_bleomycin	median.EXT	N2_CB4856-CB4856	0.0251723054539706
hemizygosity_jmjd	regressed_bleomycin	median.EXT	N2_ECA1045-CB4856	5.75095526755831e-14
hemizygosity_jmjd	regressed_bleomycin	median.EXT	ECA1050-ECA1045	1.7785772854495e-13
hemizygosity_jmjd	regressed_bleomycin	median.EXT	ECA1050_CB4856-ECA1045	1.51183591645676e-07
hemizygosity_jmjd	regressed_bleomycin	median.EXT	ECA1050_ECA1045-ECA1045	0.999949004005275
hemizygosity_jmjd	regressed_bleomycin	median.EXT	N2-ECA1045	0
hemizygosity_jmjd	regressed_bleomycin	median.EXT	N2_CB4856-ECA1045	0
hemizygosity_jmjd	regressed_bleomycin	median.EXT	N2_ECA1045-ECA1045	4.6557024901972e-10
hemizygosity_jmjd	regressed_bleomycin	median.EXT	ECA1050_CB4856-ECA1050	0.245418031916053
hemizygosity_jmjd	regressed_bleomycin	median.EXT	ECA1050_ECA1045-ECA1050	1.46476164530895e-11
hemizygosity_jmjd	regressed_bleomycin	median.EXT	N2-ECA1050	0
hemizygosity_jmjd	regressed_bleomycin	median.EXT	N2_CB4856-ECA1050	0.000300904424768822
hemizygosity_jmjd	regressed_bleomycin	median.EXT	N2_ECA1045-ECA1050	0.782398581245437
hemizygosity_jmjd	regressed_bleomycin	median.EXT	ECA1050_ECA1045-ECA1050_CB4856	4.28046711087315e-06
hemizygosity_jmjd	regressed_bleomycin	median.EXT	N2-ECA1050_CB4856	0
hemizygosity_jmjd	regressed_bleomycin	median.EXT	N2_CB4856-ECA1050_CB4856	4.69338767850047e-09
hemizygosity_jmjd	regressed_bleomycin	median.EXT	N2_ECA1045-ECA1050_CB4856	0.984457524201845
hemizygosity_jmjd	regressed_bleomycin	median.EXT	N2-ECA1050_ECA1045	0
hemizygosity_jmjd	regressed_bleomycin	median.EXT	N2_CB4856-ECA1050_ECA1045	0
hemizygosity_jmjd	regressed_bleomycin	median.EXT	N2_ECA1045-ECA1050_ECA1045	2.82316394706328e-08
hemizygosity_jmjd	regressed_bleomycin	median.EXT	N2_CB4856-N2	5.6621374255883e-14
hemizygosity_jmjd	regressed_bleomycin	median.EXT	N2_ECA1045-N2	0
hemizygosity_jmjd	regressed_bleomycin	median.EXT	N2_ECA1045-N2_CB4856	2.19075085516884e-07
parentdels	raw_water	median.EXT	ECA1012-CB4856	1
parentdels	raw_water	median.EXT	ECA1013-CB4856	0.99235359918826
parentdels	raw_water	median.EXT	ECA1047-CB4856	0.00625760812199405
parentdels	raw_water	median.EXT	ECA1048-CB4856	0.00119449446535236
parentdels	raw_water	median.EXT	ECA1051-CB4856	0.431325518402712
parentdels	raw_water	median.EXT	ECA1052-CB4856	1.24066595554861e-05
parentdels	raw_water	median.EXT	ECA1053-CB4856	1
parentdels	raw_water	median.EXT	ECA622-CB4856	1
parentdels	raw_water	median.EXT	ECA623-CB4856	0.999999999962468
parentdels	raw_water	median.EXT	ECA624-CB4856	1
parentdels	raw_water	median.EXT	ECA687-CB4856	0.153432320811919
parentdels	raw_water	median.EXT	ECA692-CB4856	0.999999981149417
parentdels	raw_water	median.EXT	ECA693-CB4856	0.999999981377844
parentdels	raw_water	median.EXT	ECA696-CB4856	0.993795124512681
parentdels	raw_water	median.EXT	ECA697-CB4856	1
parentdels	raw_water	median.EXT	ECA698-CB4856	0.999999509903938
parentdels	raw_water	median.EXT	ECA699-CB4856	1
parentdels	raw_water	median.EXT	ECA700-CB4856	0.84009880706684
parentdels	raw_water	median.EXT	ECA996-CB4856	1
parentdels	raw_water	median.EXT	ECA998-CB4856	0.999999649741871
parentdels	raw_water	median.EXT	N2-CB4856	0.999998592273075
parentdels	raw_water	median.EXT	ECA1013-ECA1012	0.992433167392387
parentdels	raw_water	median.EXT	ECA1047-ECA1012	0.00623004781797643
parentdels	raw_water	median.EXT	ECA1048-ECA1012	0.00118925621179966
parentdels	raw_water	median.EXT	ECA1051-ECA1012	0.430294599380521
parentdels	raw_water	median.EXT	ECA1052-ECA1012	1.23218402978686e-05
parentdels	raw_water	median.EXT	ECA1053-ECA1012	1
parentdels	raw_water	median.EXT	ECA622-ECA1012	1
parentdels	raw_water	median.EXT	ECA623-ECA1012	0.999999999964361
parentdels	raw_water	median.EXT	ECA624-ECA1012	1
parentdels	raw_water	median.EXT	ECA687-ECA1012	0.153997786347922
parentdels	raw_water	median.EXT	ECA692-ECA1012	0.999999981801962
parentdels	raw_water	median.EXT	ECA693-ECA1012	0.999999982037684
parentdels	raw_water	median.EXT	ECA696-ECA1012	0.993860849773402
parentdels	raw_water	median.EXT	ECA697-ECA1012	1
parentdels	raw_water	median.EXT	ECA698-ECA1012	0.99999949587656
parentdels	raw_water	median.EXT	ECA699-ECA1012	1
parentdels	raw_water	median.EXT	ECA700-ECA1012	0.839332270063685
parentdels	raw_water	median.EXT	ECA996-ECA1012	1
parentdels	raw_water	median.EXT	ECA998-ECA1012	0.999999639306725
parentdels	raw_water	median.EXT	N2-ECA1012	0.999998554720911
parentdels	raw_water	median.EXT	ECA1047-ECA1013	1.52674868381109e-05
parentdels	raw_water	median.EXT	ECA1048-ECA1013	3.72356302458243e-06
parentdels	raw_water	median.EXT	ECA1051-ECA1013	0.00316254382301873
parentdels	raw_water	median.EXT	ECA1052-ECA1013	1.61619784222466e-09
parentdels	raw_water	median.EXT	ECA1053-ECA1013	0.927714563842434
parentdels	raw_water	median.EXT	ECA622-ECA1013	0.984524039841541
parentdels	raw_water	median.EXT	ECA623-ECA1013	0.999973119471306
parentdels	raw_water	median.EXT	ECA624-ECA1013	0.934576446227301
parentdels	raw_water	median.EXT	ECA687-ECA1013	0.995671783298856
parentdels	raw_water	median.EXT	ECA692-ECA1013	0.999999487616521
parentdels	raw_water	median.EXT	ECA693-ECA1013	0.999998914552545
parentdels	raw_water	median.EXT	ECA696-ECA1013	1
parentdels	raw_water	median.EXT	ECA697-ECA1013	0.984045027781429
parentdels	raw_water	median.EXT	ECA698-ECA1013	0.645971185412983
parentdels	raw_water	median.EXT	ECA699-ECA1013	0.998919336632792
parentdels	raw_water	median.EXT	ECA700-ECA1013	0.0248959106341102
parentdels	raw_water	median.EXT	ECA996-ECA1013	0.986024221785654
parentdels	raw_water	median.EXT	ECA998-ECA1013	0.639163146063664
parentdels	raw_water	median.EXT	N2-ECA1013	0.594959306755247
parentdels	raw_water	median.EXT	ECA1048-ECA1047	0.999999984190267
parentdels	raw_water	median.EXT	ECA1051-ECA1047	0.94238476024616
parentdels	raw_water	median.EXT	ECA1052-ECA1047	0.999999999959821
parentdels	raw_water	median.EXT	ECA1053-ECA1047	0.0283613527506299
parentdels	raw_water	median.EXT	ECA622-ECA1047	0.00759876315177155
parentdels	raw_water	median.EXT	ECA623-ECA1047	0.000931208943159012
parentdels	raw_water	median.EXT	ECA624-ECA1047	0.0133378044697652
parentdels	raw_water	median.EXT	ECA687-ECA1047	5.85417359033613e-09
parentdels	raw_water	median.EXT	ECA692-ECA1047	0.000532419790459926
parentdels	raw_water	median.EXT	ECA693-ECA1047	0.000410089687640003
parentdels	raw_water	median.EXT	ECA696-ECA1047	2.09596513036647e-05
parentdels	raw_water	median.EXT	ECA697-ECA1047	0.00687160642273743
parentdels	raw_water	median.EXT	ECA698-ECA1047	0.0806364410272061
parentdels	raw_water	median.EXT	ECA699-ECA1047	0.00235071427928779
parentdels	raw_water	median.EXT	ECA700-ECA1047	0.669861366508103
parentdels	raw_water	median.EXT	ECA996-ECA1047	0.00645463153464321
parentdels	raw_water	median.EXT	ECA998-ECA1047	0.0674591981927315
parentdels	raw_water	median.EXT	N2-ECA1047	0.0853687133026059
parentdels	raw_water	median.EXT	ECA1051-ECA1048	0.574955057695031
parentdels	raw_water	median.EXT	ECA1052-ECA1048	1
parentdels	raw_water	median.EXT	ECA1053-ECA1048	0.00553906384824088
parentdels	raw_water	median.EXT	ECA622-ECA1048	0.00145210639987825
parentdels	raw_water	median.EXT	ECA623-ECA1048	0.000185576185445901
parentdels	raw_water	median.EXT	ECA624-ECA1048	0.00256197398967783
parentdels	raw_water	median.EXT	ECA687-ECA1048	2.67421662591971e-09
parentdels	raw_water	median.EXT	ECA692-ECA1048	0.000107440420432203
parentdels	raw_water	median.EXT	ECA693-ECA1048	8.48136130198185e-05
parentdels	raw_water	median.EXT	ECA696-ECA1048	4.9229699963238e-06
parentdels	raw_water	median.EXT	ECA697-ECA1048	0.00131558322240932
parentdels	raw_water	median.EXT	ECA698-ECA1048	0.016867510944891
parentdels	raw_water	median.EXT	ECA699-ECA1048	0.000457184319483384
parentdels	raw_water	median.EXT	ECA700-ECA1048	0.252010284831734
parentdels	raw_water	median.EXT	ECA996-ECA1048	0.00123614075342937
parentdels	raw_water	median.EXT	ECA998-ECA1048	0.0138639851359609
parentdels	raw_water	median.EXT	N2-ECA1048	0.0179399476233888
parentdels	raw_water	median.EXT	ECA1052-ECA1051	0.325443931942391
parentdels	raw_water	median.EXT	ECA1053-ECA1051	0.792677383402072
parentdels	raw_water	median.EXT	ECA622-ECA1051	0.481462717324485
parentdels	raw_water	median.EXT	ECA623-ECA1051	0.12312420747392
parentdels	raw_water	median.EXT	ECA624-ECA1051	0.632161891436926
parentdels	raw_water	median.EXT	ECA687-ECA1051	7.58160823011167e-07
parentdels	raw_water	median.EXT	ECA692-ECA1051	0.0780133531504169
parentdels	raw_water	median.EXT	ECA693-ECA1051	0.0645568818505631
parentdels	raw_water	median.EXT	ECA696-ECA1051	0.00427061588282518
parentdels	raw_water	median.EXT	ECA697-ECA1051	0.460399357711184
parentdels	raw_water	median.EXT	ECA698-ECA1051	0.96317566381958
parentdels	raw_water	median.EXT	ECA699-ECA1051	0.241582626420308
parentdels	raw_water	median.EXT	ECA700-ECA1051	0.999999999644551
parentdels	raw_water	median.EXT	ECA996-ECA1051	0.445390724335263
parentdels	raw_water	median.EXT	ECA998-ECA1051	0.94969811188667
parentdels	raw_water	median.EXT	N2-ECA1051	0.969097992551817
parentdels	raw_water	median.EXT	ECA1053-ECA1052	0.000165865279864175
parentdels	raw_water	median.EXT	ECA622-ECA1052	1.57243740213087e-05
parentdels	raw_water	median.EXT	ECA623-ECA1052	6.31684512253372e-07
parentdels	raw_water	median.EXT	ECA624-ECA1052	3.40361625323915e-05
parentdels	raw_water	median.EXT	ECA687-ECA1052	0
parentdels	raw_water	median.EXT	ECA692-ECA1052	3.22528139529155e-07
parentdels	raw_water	median.EXT	ECA693-ECA1052	1.71447944063985e-07
parentdels	raw_water	median.EXT	ECA696-ECA1052	3.38000483157685e-09
parentdels	raw_water	median.EXT	ECA697-ECA1052	1.26011746648391e-05
parentdels	raw_water	median.EXT	ECA698-ECA1052	0.000849720500518236
parentdels	raw_water	median.EXT	ECA699-ECA1052	2.3916183643502e-06
parentdels	raw_water	median.EXT	ECA700-ECA1052	0.0695235959041554
parentdels	raw_water	median.EXT	ECA996-ECA1052	1.14227234266906e-05
parentdels	raw_water	median.EXT	ECA998-ECA1052	0.000561584810090943
parentdels	raw_water	median.EXT	N2-ECA1052	0.00089171522028364
parentdels	raw_water	median.EXT	ECA622-ECA1053	1
parentdels	raw_water	median.EXT	ECA623-ECA1053	0.999998295030297
parentdels	raw_water	median.EXT	ECA624-ECA1053	1
parentdels	raw_water	median.EXT	ECA687-ECA1053	0.0571001534334672
parentdels	raw_water	median.EXT	ECA692-ECA1053	0.999960083767043
parentdels	raw_water	median.EXT	ECA693-ECA1053	0.999955317117885
parentdels	raw_water	median.EXT	ECA696-ECA1053	0.937725190354804
parentdels	raw_water	median.EXT	ECA697-ECA1053	1
parentdels	raw_water	median.EXT	ECA698-ECA1053	0.999999999999337
parentdels	raw_water	median.EXT	ECA699-ECA1053	0.999999997458822
parentdels	raw_water	median.EXT	ECA700-ECA1053	0.984682029934984
parentdels	raw_water	median.EXT	ECA996-ECA1053	1
parentdels	raw_water	median.EXT	ECA998-ECA1053	1
parentdels	raw_water	median.EXT	N2-ECA1053	0.999999999993306
parentdels	raw_water	median.EXT	ECA623-ECA622	0.99999999915207
parentdels	raw_water	median.EXT	ECA624-ECA622	1
parentdels	raw_water	median.EXT	ECA687-ECA622	0.112555314841101
parentdels	raw_water	median.EXT	ECA692-ECA622	0.999999830923197
parentdels	raw_water	median.EXT	ECA693-ECA622	0.999999823964299
parentdels	raw_water	median.EXT	ECA696-ECA622	0.987306722052807
parentdels	raw_water	median.EXT	ECA697-ECA622	1
parentdels	raw_water	median.EXT	ECA698-ECA622	0.999999914370813
parentdels	raw_water	median.EXT	ECA699-ECA622	1
parentdels	raw_water	median.EXT	ECA700-ECA622	0.876211479702456
parentdels	raw_water	median.EXT	ECA996-ECA622	1
parentdels	raw_water	median.EXT	ECA998-ECA622	0.999999943183846
parentdels	raw_water	median.EXT	N2-ECA622	0.999999720145978
parentdels	raw_water	median.EXT	ECA624-ECA623	0.999999590910698
parentdels	raw_water	median.EXT	ECA687-ECA623	0.467822801616563
parentdels	raw_water	median.EXT	ECA692-ECA623	1
parentdels	raw_water	median.EXT	ECA693-ECA623	1
parentdels	raw_water	median.EXT	ECA696-ECA623	0.999979644680958
parentdels	raw_water	median.EXT	ECA697-ECA623	0.999999999235204
parentdels	raw_water	median.EXT	ECA698-ECA623	0.998768967780419
parentdels	raw_water	median.EXT	ECA699-ECA623	1
parentdels	raw_water	median.EXT	ECA700-ECA623	0.434845483799302
parentdels	raw_water	median.EXT	ECA996-ECA623	0.999999999594729
parentdels	raw_water	median.EXT	ECA998-ECA623	0.998858351587844
parentdels	raw_water	median.EXT	N2-ECA623	0.997847418977969
parentdels	raw_water	median.EXT	ECA687-ECA624	0.0473033455031597
parentdels	raw_water	median.EXT	ECA692-ECA624	0.999984450899565
parentdels	raw_water	median.EXT	ECA693-ECA624	0.999982380860647
parentdels	raw_water	median.EXT	ECA696-ECA624	0.944627637199476
parentdels	raw_water	median.EXT	ECA697-ECA624	1
parentdels	raw_water	median.EXT	ECA698-ECA624	0.999999999813813
parentdels	raw_water	median.EXT	ECA699-ECA624	0.999999999830985
parentdels	raw_water	median.EXT	ECA700-ECA624	0.949602326742946
parentdels	raw_water	median.EXT	ECA996-ECA624	1
parentdels	raw_water	median.EXT	ECA998-ECA624	0.999999999910224
parentdels	raw_water	median.EXT	N2-ECA624	0.99999999900017
parentdels	raw_water	median.EXT	ECA692-ECA687	0.668351816286945
parentdels	raw_water	median.EXT	ECA693-ECA687	0.609207154295424
parentdels	raw_water	median.EXT	ECA696-ECA687	0.996595108251246
parentdels	raw_water	median.EXT	ECA697-ECA687	0.107204919863275
parentdels	raw_water	median.EXT	ECA698-ECA687	0.00887610027140251
parentdels	raw_water	median.EXT	ECA699-ECA687	0.251099371345517
parentdels	raw_water	median.EXT	ECA700-ECA687	1.35696017554698e-05
parentdels	raw_water	median.EXT	ECA996-ECA687	0.113476235450583
parentdels	raw_water	median.EXT	ECA998-ECA687	0.00770653243741837
parentdels	raw_water	median.EXT	N2-ECA687	0.00645762051675103
parentdels	raw_water	median.EXT	ECA693-ECA692	1
parentdels	raw_water	median.EXT	ECA696-ECA692	0.999999616711992
parentdels	raw_water	median.EXT	ECA697-ECA692	0.999999837849924
parentdels	raw_water	median.EXT	ECA698-ECA692	0.993540756239377
parentdels	raw_water	median.EXT	ECA699-ECA692	0.999999999989482
parentdels	raw_water	median.EXT	ECA700-ECA692	0.315820126463615
parentdels	raw_water	median.EXT	ECA996-ECA692	0.999999895984937
parentdels	raw_water	median.EXT	ECA998-ECA692	0.993782289709757
parentdels	raw_water	median.EXT	N2-ECA692	0.989954500442031
parentdels	raw_water	median.EXT	ECA696-ECA693	0.999999196444922
parentdels	raw_water	median.EXT	ECA697-ECA693	0.999999830728903
parentdels	raw_water	median.EXT	ECA698-ECA693	0.992506564431038
parentdels	raw_water	median.EXT	ECA699-ECA693	0.999999999991701
parentdels	raw_water	median.EXT	ECA700-ECA693	0.283448871909135
parentdels	raw_water	median.EXT	ECA996-ECA693	0.999999892436208
parentdels	raw_water	median.EXT	ECA998-ECA693	0.992736092299765
parentdels	raw_water	median.EXT	N2-ECA693	0.988324037988485
parentdels	raw_water	median.EXT	ECA697-ECA696	0.986942996347306
parentdels	raw_water	median.EXT	ECA698-ECA696	0.677149541413729
parentdels	raw_water	median.EXT	ECA699-ECA696	0.999154738230461
parentdels	raw_water	median.EXT	ECA700-ECA696	0.0312532071713468
parentdels	raw_water	median.EXT	ECA996-ECA696	0.988594888061433
parentdels	raw_water	median.EXT	ECA998-ECA696	0.671561354102602
parentdels	raw_water	median.EXT	N2-ECA696	0.628386831596953
parentdels	raw_water	median.EXT	ECA698-ECA697	0.999999882869785
parentdels	raw_water	median.EXT	ECA699-ECA697	1
parentdels	raw_water	median.EXT	ECA700-ECA697	0.864638316924165
parentdels	raw_water	median.EXT	ECA996-ECA697	1
parentdels	raw_water	median.EXT	ECA998-ECA697	0.999999921267552
parentdels	raw_water	median.EXT	N2-ECA697	0.999999622054593
parentdels	raw_water	median.EXT	ECA699-ECA698	0.999957558420084
parentdels	raw_water	median.EXT	ECA700-ECA698	0.999672489037955
parentdels	raw_water	median.EXT	ECA996-ECA698	0.999999818047419
parentdels	raw_water	median.EXT	ECA998-ECA698	1
parentdels	raw_water	median.EXT	N2-ECA698	1
parentdels	raw_water	median.EXT	ECA700-ECA699	0.648840058779662
parentdels	raw_water	median.EXT	ECA996-ECA699	1
parentdels	raw_water	median.EXT	ECA998-ECA699	0.999964302879096
parentdels	raw_water	median.EXT	N2-ECA699	0.999907463050006
parentdels	raw_water	median.EXT	ECA996-ECA700	0.854457782109577
parentdels	raw_water	median.EXT	ECA998-ECA700	0.999417114319493
parentdels	raw_water	median.EXT	N2-ECA700	0.999787033704886
parentdels	raw_water	median.EXT	ECA998-ECA996	0.999999875339474
parentdels	raw_water	median.EXT	N2-ECA996	0.999999430711849
parentdels	raw_water	median.EXT	N2-ECA998	1
largeNIL	regressed_bleomycin	median.EXT	ECA230-CB4856	1.32116539930394e-14
largeNIL	regressed_bleomycin	median.EXT	ECA232-CB4856	1.32116539930394e-14
largeNIL	regressed_bleomycin	median.EXT	N2-CB4856	1.32116539930394e-14
largeNIL	regressed_bleomycin	median.EXT	ECA232-ECA230	1.32116539930394e-14
largeNIL	regressed_bleomycin	median.EXT	N2-ECA230	1.32116539930394e-14
largeNIL	regressed_bleomycin	median.EXT	N2-ECA232	0.529283563051663
H19	regressed_bleomycin	median.EXT	ECA1132-CB4856	0
H19	regressed_bleomycin	median.EXT	ECA1133-CB4856	0
H19	regressed_bleomycin	median.EXT	ECA1134-CB4856	0
H19	regressed_bleomycin	median.EXT	ECA1135-CB4856	0
H19	regressed_bleomycin	median.EXT	N2-CB4856	0
H19	regressed_bleomycin	median.EXT	ECA1133-ECA1132	0.417604111268313
H19	regressed_bleomycin	median.EXT	ECA1134-ECA1132	0.168431817924093
H19	regressed_bleomycin	median.EXT	ECA1135-ECA1132	0.840775884654149
H19	regressed_bleomycin	median.EXT	N2-ECA1132	6.9071959579059e-05
H19	regressed_bleomycin	median.EXT	ECA1134-ECA1133	0.995102353779398
H19	regressed_bleomycin	median.EXT	ECA1135-ECA1133	0.983967888683753
H19	regressed_bleomycin	median.EXT	N2-ECA1133	0.047071778467166
H19	regressed_bleomycin	median.EXT	ECA1135-ECA1134	0.839434836272755
H19	regressed_bleomycin	median.EXT	N2-ECA1134	0.17666657679511
H19	regressed_bleomycin	median.EXT	N2-ECA1135	0.00658159389465807
