## Supplementary material for "A nematode-specific gene underlies bleomycin-response variation in *Caenorhabditis elegans*": File S6

breaks	cleanend	chrom	sample	groupstart	groupend
548	1	I	ECA411	1	3338042
549	2	I	ECA411	3338043	15072434
549	2	II	ECA411	1	15279421
549	2	III	ECA411	1	13783801
549	2	IV	ECA411	1	17493829
549	2	V	ECA411	1	11345443
550	1	V	ECA411	11345444	13943823
551	2	MtDNA	ECA411	1	13794
551	2	V	ECA411	13943824	20924180
551	2	X	ECA411	1	17718942
618	1	I	ECA232	1	15072434
618	1	II	ECA232	1	15279421
618	1	III	ECA232	1	13783801
618	1	IV	ECA232	1	17493829
618	1	V	ECA232	1	7374927
619	2	V	ECA232	7374928	13678801
620	1	MtDNA	ECA232	1	13794
620	1	V	ECA232	13678802	20924180
620	1	X	ECA232	1	17718942
676	1	I	ECA528	1	2465789
677	2	I	ECA528	2465790	15072434
677	2	II	ECA528	1	15279421
677	2	III	ECA528	1	13783801
677	2	IV	ECA528	1	17493829
677	2	V	ECA528	1	10339727
678	1	V	ECA528	10339728	13851058
679	2	MtDNA	ECA528	1	13794
679	2	V	ECA528	13851059	20924180
679	2	X	ECA528	1	17718942
928	1	I	ECA230	1	3298162
929	2	I	ECA230	3298163	15072434
929	2	II	ECA230	1	15279421
929	2	III	ECA230	1	13783801
929	2	IV	ECA230	1	17493829
930	1	V	ECA230	1	4165560
931	2	V	ECA230	4165561	7082838
932	1	V	ECA230	7082839	13839858
933	2	MtDNA	ECA230	1	13794
933	2	V	ECA230	13839859	20924180
933	2	X	ECA230	1	17718942
