## Supplementary material for "A nematode-specific gene underlies bleomycin-response variation in *Caenorhabditis elegans*": File S2

	condition	trait	H2	experiment
1	water	cv.EXT	0.697305436581557	HTA_dose
2	water	cv.TOF	0.405102198863553	HTA_dose
3	water	iqr.EXT	0.916825690835126	HTA_dose
4	water	iqr.TOF	0.719957007699633	HTA_dose
5	water	mean.EXT	0.807892284898559	HTA_dose
6	water	mean.norm.EXT	0.82167850242298	HTA_dose
7	water	mean.TOF	0.681270421855869	HTA_dose
8	water	median.EXT	0.82217034158232	HTA_dose
9	water	median.norm.EXT	0.718507296734132	HTA_dose
10	water	median.TOF	0.66107245481262	HTA_dose
11	water	n	0.760033670177955	HTA_dose
12	water	norm.n	0.760033670176625	HTA_dose
13	water	q10.EXT	0.347583839479673	HTA_dose
14	water	q10.norm.EXT	0.27692440710308	HTA_dose
15	water	q10.TOF	6.0620380482423e-16	HTA_dose
16	water	q25.EXT	0.111280383309994	HTA_dose
17	water	q25.norm.EXT	0.473506261397659	HTA_dose
18	water	q25.TOF	0.0718286889652772	HTA_dose
19	water	q75.EXT	0.879838979476215	HTA_dose
20	water	q75.norm.EXT	0.864980631324548	HTA_dose
21	water	q75.TOF	0.77494448745372	HTA_dose
22	water	q90.EXT	0.915362786151339	HTA_dose
23	water	q90.norm.EXT	0.15047364883213	HTA_dose
24	water	q90.TOF	0.792881156603057	HTA_dose
25	water	var.EXT	0.908103932937646	HTA_dose
26	water	var.TOF	0.853950334229153	HTA_dose
27	bleomycin25	cv.EXT	0.0395414335776986	HTA_dose
28	bleomycin25	cv.TOF	0.0492578972681309	HTA_dose
29	bleomycin25	iqr.EXT	0.0380121119530615	HTA_dose
30	bleomycin25	iqr.TOF	0.408573576246966	HTA_dose
31	bleomycin25	mean.EXT	0.123867477895513	HTA_dose
32	bleomycin25	mean.norm.EXT	0.278572082987618	HTA_dose
33	bleomycin25	mean.TOF	0.108166506347452	HTA_dose
34	bleomycin25	median.EXT	0.249482032034674	HTA_dose
35	bleomycin25	median.norm.EXT	0.439414196042183	HTA_dose
36	bleomycin25	median.TOF	0.299469046333174	HTA_dose
37	bleomycin25	n	0.839786688269251	HTA_dose
38	bleomycin25	norm.n	0	HTA_dose
39	bleomycin25	q10.EXT	0.391433229991686	HTA_dose
40	bleomycin25	q10.norm.EXT	0.454020616879705	HTA_dose
41	bleomycin25	q10.TOF	0	HTA_dose
42	bleomycin25	q25.EXT	0.544605348749116	HTA_dose
43	bleomycin25	q25.norm.EXT	0.58258220596769	HTA_dose
44	bleomycin25	q25.TOF	0.302733526322326	HTA_dose
45	bleomycin25	q75.EXT	0	HTA_dose
46	bleomycin25	q75.norm.EXT	7.06371828513178e-17	HTA_dose
47	bleomycin25	q75.TOF	0.185572429048483	HTA_dose
48	bleomycin25	q90.EXT	0.0945341725406302	HTA_dose
49	bleomycin25	q90.norm.EXT	0.203396064157629	HTA_dose
50	bleomycin25	q90.TOF	0	HTA_dose
51	bleomycin25	var.EXT	0	HTA_dose
52	bleomycin25	var.TOF	0	HTA_dose
53	bleomycin50	cv.EXT	0.772555542024777	HTA_dose
54	bleomycin50	cv.TOF	0.827080175305009	HTA_dose
55	bleomycin50	iqr.EXT	0.868750782402412	HTA_dose
56	bleomycin50	iqr.TOF	0.570567064772734	HTA_dose
57	bleomycin50	mean.EXT	0.741395938643836	HTA_dose
58	bleomycin50	mean.norm.EXT	0.403937378123389	HTA_dose
59	bleomycin50	mean.TOF	0.552776472368324	HTA_dose
60	bleomycin50	median.EXT	0.729417571007932	HTA_dose
61	bleomycin50	median.norm.EXT	0.31454229505918	HTA_dose
62	bleomycin50	median.TOF	0.540374762204333	HTA_dose
63	bleomycin50	n	0.677656888944889	HTA_dose
64	bleomycin50	norm.n	0.331841158471912	HTA_dose
65	bleomycin50	q10.EXT	0.516716626640206	HTA_dose
66	bleomycin50	q10.norm.EXT	0.638429912860596	HTA_dose
67	bleomycin50	q10.TOF	0.345279074126862	HTA_dose
68	bleomycin50	q25.EXT	0.579186177458645	HTA_dose
69	bleomycin50	q25.norm.EXT	0.304514395902782	HTA_dose
70	bleomycin50	q25.TOF	0.576920936837957	HTA_dose
71	bleomycin50	q75.EXT	0.816749647595885	HTA_dose
72	bleomycin50	q75.norm.EXT	0.430976633527092	HTA_dose
73	bleomycin50	q75.TOF	0.59744111833951	HTA_dose
74	bleomycin50	q90.EXT	0.916331732429913	HTA_dose
75	bleomycin50	q90.norm.EXT	0.477383846849814	HTA_dose
76	bleomycin50	q90.TOF	0.73509333762341	HTA_dose
77	bleomycin50	var.EXT	0.397330938710744	HTA_dose
78	bleomycin50	var.TOF	0.468022531682455	HTA_dose
79	bleomycin75	cv.EXT	4.12549148858655e-16	HTA_dose
80	bleomycin75	cv.TOF	0.131434876117872	HTA_dose
81	bleomycin75	iqr.EXT	0.199923507469863	HTA_dose
82	bleomycin75	iqr.TOF	0.130927779133257	HTA_dose
83	bleomycin75	mean.EXT	0.0256491392940821	HTA_dose
84	bleomycin75	mean.norm.EXT	0.231060411235885	HTA_dose
85	bleomycin75	mean.TOF	0.118206213399011	HTA_dose
86	bleomycin75	median.EXT	0.513780041209022	HTA_dose
87	bleomycin75	median.norm.EXT	0.222766478533654	HTA_dose
88	bleomycin75	median.TOF	0.732985064110019	HTA_dose
89	bleomycin75	n	0.639644557550205	HTA_dose
90	bleomycin75	norm.n	0.465993442301032	HTA_dose
91	bleomycin75	q10.EXT	0.833248796352796	HTA_dose
92	bleomycin75	q10.norm.EXT	0.0526828502291552	HTA_dose
93	bleomycin75	q10.TOF	0.717399367552053	HTA_dose
94	bleomycin75	q25.EXT	0.789784175134078	HTA_dose
95	bleomycin75	q25.norm.EXT	0.110715372762286	HTA_dose
96	bleomycin75	q25.TOF	0.719768192011102	HTA_dose
97	bleomycin75	q75.EXT	0.185463872440827	HTA_dose
98	bleomycin75	q75.norm.EXT	0.252096658306529	HTA_dose
99	bleomycin75	q75.TOF	0.436936845593892	HTA_dose
100	bleomycin75	q90.EXT	0.323034819646767	HTA_dose
101	bleomycin75	q90.norm.EXT	0.221646613568745	HTA_dose
102	bleomycin75	q90.TOF	0.264443280465079	HTA_dose
103	bleomycin75	var.EXT	0	HTA_dose
104	bleomycin75	var.TOF	0	HTA_dose
105	bleomycin100	cv.EXT	0.561474797871917	HTA_dose
106	bleomycin100	cv.TOF	0.174070035789058	HTA_dose
107	bleomycin100	iqr.EXT	0.470362413947722	HTA_dose
108	bleomycin100	iqr.TOF	0.205710160542095	HTA_dose
109	bleomycin100	mean.EXT	0.0687638504571228	HTA_dose
110	bleomycin100	mean.norm.EXT	0.211699143891975	HTA_dose
111	bleomycin100	mean.TOF	0.314739578946184	HTA_dose
112	bleomycin100	median.EXT	0.0766327908029753	HTA_dose
113	bleomycin100	median.norm.EXT	0.264375537553349	HTA_dose
114	bleomycin100	median.TOF	0.692300392376567	HTA_dose
115	bleomycin100	n	0.755662603916221	HTA_dose
116	bleomycin100	norm.n	0.62565340629287	HTA_dose
117	bleomycin100	q10.EXT	0.434125308132244	HTA_dose
118	bleomycin100	q10.norm.EXT	0	HTA_dose
119	bleomycin100	q10.TOF	0.833208908228669	HTA_dose
120	bleomycin100	q25.EXT	0.369050324114626	HTA_dose
121	bleomycin100	q25.norm.EXT	0.223380563130073	HTA_dose
122	bleomycin100	q25.TOF	0.836270042683592	HTA_dose
123	bleomycin100	q75.EXT	0.27055934423678	HTA_dose
124	bleomycin100	q75.norm.EXT	0.487525850219715	HTA_dose
125	bleomycin100	q75.TOF	0.249631471058171	HTA_dose
126	bleomycin100	q90.EXT	0.380342862825848	HTA_dose
127	bleomycin100	q90.norm.EXT	0.288483885815207	HTA_dose
128	bleomycin100	q90.TOF	0.319017108334223	HTA_dose
129	bleomycin100	var.EXT	0.433091790009265	HTA_dose
130	bleomycin100	var.TOF	0	HTA_dose
131	water	cv.EXT	6.4215654823098e-20	hemi_dose
132	water	cv.TOF	0	hemi_dose
133	water	iqr.EXT	0.130739424486669	hemi_dose
134	water	iqr.TOF	0	hemi_dose
135	water	mean.EXT	0.156220552457001	hemi_dose
136	water	mean.norm.EXT	0.201508316242642	hemi_dose
137	water	mean.TOF	0	hemi_dose
138	water	median.EXT	0	hemi_dose
139	water	median.norm.EXT	0.136285051313045	hemi_dose
140	water	median.TOF	6.99086817844191e-16	hemi_dose
141	water	q10.EXT	0	hemi_dose
142	water	q10.norm.EXT	0	hemi_dose
143	water	q10.TOF	0.0296270376785247	hemi_dose
144	water	q25.EXT	0	hemi_dose
145	water	q25.norm.EXT	9.10515455986781e-17	hemi_dose
146	water	q25.TOF	0	hemi_dose
147	water	q75.EXT	0.0327160540897291	hemi_dose
148	water	q75.norm.EXT	0.0653091608662331	hemi_dose
149	water	q75.TOF	0	hemi_dose
150	water	q90.EXT	0.431795214700634	hemi_dose
151	water	q90.norm.EXT	0	hemi_dose
152	water	q90.TOF	0	hemi_dose
153	water	var.EXT	0.083588358534597	hemi_dose
154	water	var.TOF	2.62727443839028e-15	hemi_dose
155	bleomycin125	cv.EXT	0.16011325352849	hemi_dose
156	bleomycin125	cv.TOF	0.0163268852096242	hemi_dose
157	bleomycin125	iqr.EXT	0.848514739305895	hemi_dose
158	bleomycin125	iqr.TOF	0.734293922425735	hemi_dose
159	bleomycin125	mean.EXT	0.930595609106074	hemi_dose
160	bleomycin125	mean.norm.EXT	0.863754260226309	hemi_dose
161	bleomycin125	mean.TOF	0.750898997153414	hemi_dose
162	bleomycin125	median.EXT	0.956931364665822	hemi_dose
163	bleomycin125	median.norm.EXT	0.914116521702203	hemi_dose
164	bleomycin125	median.TOF	0.707568552920623	hemi_dose
165	bleomycin125	q10.EXT	0.743594954928859	hemi_dose
166	bleomycin125	q10.norm.EXT	0.889579782065851	hemi_dose
167	bleomycin125	q10.TOF	0.545711546889901	hemi_dose
168	bleomycin125	q25.EXT	0.921646207455423	hemi_dose
169	bleomycin125	q25.norm.EXT	0.903682815467221	hemi_dose
170	bleomycin125	q25.TOF	0.401399890346472	hemi_dose
171	bleomycin125	q75.EXT	0.980304331683207	hemi_dose
172	bleomycin125	q75.norm.EXT	0.735426584283239	hemi_dose
173	bleomycin125	q75.TOF	0.810183971814112	hemi_dose
174	bleomycin125	q90.EXT	0.755063878138095	hemi_dose
175	bleomycin125	q90.norm.EXT	0.731945187760733	hemi_dose
176	bleomycin125	q90.TOF	0.87076471745172	hemi_dose
177	bleomycin125	var.EXT	1.20688493375794e-15	hemi_dose
178	bleomycin125	var.TOF	0.785386857113997	hemi_dose
179	bleomycin25	cv.EXT	0	hemi_dose
180	bleomycin25	cv.TOF	0.167857170117456	hemi_dose
181	bleomycin25	iqr.EXT	0	hemi_dose
182	bleomycin25	iqr.TOF	0	hemi_dose
183	bleomycin25	mean.EXT	0.852422590120071	hemi_dose
184	bleomycin25	mean.norm.EXT	0.515909812385699	hemi_dose
185	bleomycin25	mean.TOF	0.86555431985182	hemi_dose
186	bleomycin25	median.EXT	0.909193753849003	hemi_dose
187	bleomycin25	median.norm.EXT	0.63317304435181	hemi_dose
188	bleomycin25	median.TOF	0.784467725252075	hemi_dose
189	bleomycin25	q10.EXT	0.862638491294604	hemi_dose
190	bleomycin25	q10.norm.EXT	0.591231750358123	hemi_dose
191	bleomycin25	q10.TOF	0.740462464976981	hemi_dose
192	bleomycin25	q25.EXT	0.877637521567295	hemi_dose
193	bleomycin25	q25.norm.EXT	0.819767529811325	hemi_dose
194	bleomycin25	q25.TOF	0.742318683555256	hemi_dose
195	bleomycin25	q75.EXT	0.836691001923907	hemi_dose
196	bleomycin25	q75.norm.EXT	0.133234873281511	hemi_dose
197	bleomycin25	q75.TOF	0.848163570074343	hemi_dose
198	bleomycin25	q90.EXT	0.825717667578309	hemi_dose
199	bleomycin25	q90.norm.EXT	0.211565591380315	hemi_dose
200	bleomycin25	q90.TOF	0.897149043567072	hemi_dose
201	bleomycin25	var.EXT	0	hemi_dose
202	bleomycin25	var.TOF	0.489161995200356	hemi_dose
203	bleomycin50	cv.EXT	0.00967120965651253	hemi_dose
204	bleomycin50	cv.TOF	0.0444855067888651	hemi_dose
205	bleomycin50	iqr.EXT	0.0373043089039925	hemi_dose
206	bleomycin50	iqr.TOF	0.448896582183387	hemi_dose
207	bleomycin50	mean.EXT	0.0627912198640321	hemi_dose
208	bleomycin50	mean.norm.EXT	5.97674143280036e-16	hemi_dose
209	bleomycin50	mean.TOF	0.44645097602171	hemi_dose
210	bleomycin50	median.EXT	0.190653846335912	hemi_dose
211	bleomycin50	median.norm.EXT	0.113575102718088	hemi_dose
212	bleomycin50	median.TOF	0.2859226902288	hemi_dose
213	bleomycin50	q10.EXT	0.028243511955782	hemi_dose
214	bleomycin50	q10.norm.EXT	1.06930022304989e-15	hemi_dose
215	bleomycin50	q10.TOF	0	hemi_dose
216	bleomycin50	q25.EXT	0	hemi_dose
217	bleomycin50	q25.norm.EXT	0.131611222316652	hemi_dose
218	bleomycin50	q25.TOF	0	hemi_dose
219	bleomycin50	q75.EXT	0.0268238578537833	hemi_dose
220	bleomycin50	q75.norm.EXT	0	hemi_dose
221	bleomycin50	q75.TOF	0.45355943569211	hemi_dose
222	bleomycin50	q90.EXT	0.0552962231325607	hemi_dose
223	bleomycin50	q90.norm.EXT	0	hemi_dose
224	bleomycin50	q90.TOF	0.515393857396976	hemi_dose
225	bleomycin50	var.EXT	1.95958464721977e-15	hemi_dose
226	bleomycin50	var.TOF	0.0473107208051676	hemi_dose
227	bleomycin100	cv.EXT	0.234135332091559	hemi_dose
228	bleomycin100	cv.TOF	0	hemi_dose
229	bleomycin100	iqr.EXT	0.128275718926825	hemi_dose
230	bleomycin100	iqr.TOF	0	hemi_dose
231	bleomycin100	mean.EXT	0.307627750189144	hemi_dose
232	bleomycin100	mean.norm.EXT	0.0481191739736141	hemi_dose
233	bleomycin100	mean.TOF	0.482807502103173	hemi_dose
234	bleomycin100	median.EXT	0.427938780660389	hemi_dose
235	bleomycin100	median.norm.EXT	0.176915193249775	hemi_dose
236	bleomycin100	median.TOF	0.476556244343314	hemi_dose
237	bleomycin100	q10.EXT	0.213141277053038	hemi_dose
238	bleomycin100	q10.norm.EXT	0	hemi_dose
239	bleomycin100	q10.TOF	0.193146157369591	hemi_dose
240	bleomycin100	q25.EXT	0.264306976567718	hemi_dose
241	bleomycin100	q25.norm.EXT	0.0818949895588496	hemi_dose
242	bleomycin100	q25.TOF	0.262328640684107	hemi_dose
243	bleomycin100	q75.EXT	0.230153855238009	hemi_dose
244	bleomycin100	q75.norm.EXT	0	hemi_dose
245	bleomycin100	q75.TOF	0.333836157045347	hemi_dose
246	bleomycin100	q90.EXT	0.319454962005237	hemi_dose
247	bleomycin100	q90.norm.EXT	2.39314763091036e-15	hemi_dose
248	bleomycin100	q90.TOF	0.254997408701158	hemi_dose
249	bleomycin100	var.EXT	0	hemi_dose
250	bleomycin100	var.TOF	0	hemi_dose
